# Identification of clade-defining single nucleotide polymorphisms for improved rabies virus surveillance

**DOI:** 10.1101/2023.08.25.553658

**Authors:** Ankeet Kumar, Sheetal Tushir, Yashas Devasurmutt, Sujith S Nath, Utpal Tatu

## Abstract

**Background:** Rabies is an ancient disease that remains endemic in many countries. It causes many human deaths annually, predominantly in resource-poor countries. Over evolutionary timelines, several rabies virus (RABV) genotypes have stabilised, forming distinct clades. Extensive studies have been conducted on the origin, occurrence and spread of RABV clades. Single nucleotide polymorphisms (SNPs) distribution across the RABV genome and its clades remains largely unknown, highlighting the need for comprehensive whole-genome analyses.

**Methods:** We accessed whole genome sequences for RABV from public databases and identified SNPs across the whole genome sequences. Then, we annotated these SNPs using an R script, and these SNPs were categorised into different categories; universal, clade-specific, and clade-defining, based on the frequency of occurrence.

**Results:** In this study, we present the SNPs occurring in the RABV based on whole genome sequences belonging to 8 clades isolated from 7 different host species likely to harbour dog-related rabies. We classified mutations into several classes based on their location within the genome and assessed the effect of SNP mutations on the viral glycoprotein.

**Conclusions:** The clade-defining mutations have implications for targeted surveillance and classification of clades. Additionally, we investigated the effects of these mutations on the Glycoprotein of the virus. Our findings contribute to expanding knowledge about RABV clade diversity and evolution, which has significant implications for effectively tracking and combatting RABV transmission.
