## Supplementary material for "Identification of clade-defining single nucleotide polymorphisms for improved rabies virus surveillance": S1 File metadata all accessions.xlsx

### Sheet: Sheet1
Sample Accession	Country	Collection Year	Host	Major Clade	Minor Clade
AB517659	Brazil	NA	Dog	Cosmopolitan	Cosmopolitan AM3a
EU293113	Guyana	1990	Dog	Bats	Bats DR
FJ712193	China	2008	Dog	Asian	Asian SEA1b
FJ712194	China	2008	Dog	Asian	Asian SEA1b
FJ866835	China	2008	Dog	Asian	Asian SEA1b
FJ866836	China	2008	Dog	Asian	Asian SEA1b
GQ412744	China	1931	Dog	Cosmopolitan	Cosmopolitan
GU345746	China	1992	Dog	Asian	Asian SEA1a
GU345748	China	2006	Dog	Asian	Asian SEA1b
GU358653	China	1994	Dog	Asian	Asian SEA2a
HQ450385	China	2008	Dog	Asian	Asian SEA1b
HQ450386	Mexico	NA	Dog	Cosmopolitan	Cosmopolitan AM2a
JN234411	China	1931	Dog	Cosmopolitan	Cosmopolitan
JN609295	China	2008	Dog	Asian	Asian SEA1b
JQ730682	China	2010	Dog	Asian	Asian SEA3
JQ944704	Russia	2009	Dog	Cosmopolitan	Cosmopolitan NEE
JQ944705	Russia	2008	Dog	Cosmopolitan	Cosmopolitan CA1
JQ944706	Russia	2008	Dog	Cosmopolitan	Cosmopolitan CA2
JQ970480	China	2008	Dog	Asian	Asian SEA2a
JQ970481	China	2006	Dog	Asian	Asian SEA1b
JQ970482	China	2006	Dog	Asian	Asian SEA1b
JQ970483	China	2008	Dog	Asian	Asian SEA1b
JQ970484	China	2009	Dog	Asian	Asian SEA1b
JQ970485	China	2009	Dog	Asian	Asian SEA1b
JQ970486	China	2007	Dog	Asian	Asian SEA1b
JQ970487	China	2009	Dog	Asian	Asian SEA1b
KC171644	South Korea	2004	Dog	Arctic	Arctic AL2
KC171645	South Korea	1999	Dog	Arctic	Arctic AL2
KC196743	Nigeria	2011	Dog	Africa-2	Africa-2
KC252634	China	2011	Dog	Asian	Asian SEA1b
KC977995	China	2009	Dog	Asian	Asian SEA1b
KF154997	Estonia	NA	Dog	Cosmopolitan	Cosmopolitan NEE
KF154998	Israel	1950	Dog	Cosmopolitan	Cosmopolitan AF4
KF154999	UK	2008	Dog	Indian-Sub	Indian-sub
KF155002	Tanzania	2010	Dog	Cosmopolitan	Cosmopolitan AF1b
KM272192	China	2012	Dog	Arctic	Arctic AL2
KR534217	Tanzania	2008	Dog	Cosmopolitan	Cosmopolitan AF1b
KR534218	Tanzania	2008	Dog	Cosmopolitan	Cosmopolitan AF1b
KR534219	Tanzania	2007	Dog	Cosmopolitan	Cosmopolitan AF1b
KR534220	Tanzania	2008	Dog	Cosmopolitan	Cosmopolitan AF1b
KR534228	Tanzania	2010	Dog	Cosmopolitan	Cosmopolitan AF1b
KR534229	Tanzania	2010	Dog	Cosmopolitan	Cosmopolitan AF1b
KR534230	Tanzania	2010	Dog	Cosmopolitan	Cosmopolitan AF1b
KR534231	Tanzania	2010	Dog	Cosmopolitan	Cosmopolitan AF1b
KR534233	Tanzania	2011	Dog	Cosmopolitan	Cosmopolitan AF1b
KR534238	Tanzania	2011	Dog	Cosmopolitan	Cosmopolitan AF1b
KR534244	Tanzania	2011	Dog	Cosmopolitan	Cosmopolitan AF1b
KR534247	Tanzania	2011	Dog	Cosmopolitan	Cosmopolitan AF1b
KR534249	Tanzania	2011	Dog	Cosmopolitan	Cosmopolitan AF1b
KR534250	Tanzania	2011	Dog	Cosmopolitan	Cosmopolitan AF1b
KR534251	Tanzania	2011	Dog	Cosmopolitan	Cosmopolitan AF1b
KR534252	Tanzania	2011	Dog	Cosmopolitan	Cosmopolitan AF1b
KR534253	Tanzania	2011	Dog	Cosmopolitan	Cosmopolitan AF1b
KR906734	Tanzania	2008	Dog	Cosmopolitan	Cosmopolitan AF1b
KR906735	Tanzania	2008	Dog	Cosmopolitan	Cosmopolitan AF1b
KR906736	Tanzania	2008	Dog	Cosmopolitan	Cosmopolitan AF1b
KR906737	Tanzania	2008	Dog	Cosmopolitan	Cosmopolitan AF1b
KR906739	Tanzania	2004	Dog	Cosmopolitan	Cosmopolitan AF1b
KR906741	Tanzania	2003	Dog	Cosmopolitan	Cosmopolitan AF1b
KR906742	Tanzania	2009	Dog	Cosmopolitan	Cosmopolitan AF1b
KR906743	Tanzania	2010	Dog	Cosmopolitan	Cosmopolitan AF1b
KR906744	Tanzania	2010	Dog	Cosmopolitan	Cosmopolitan AF1b
KR906745	Tanzania	2010	Dog	Cosmopolitan	Cosmopolitan AF1b
KR906746	Tanzania	2010	Dog	Cosmopolitan	Cosmopolitan AF1b
KR906747	Tanzania	2010	Dog	Cosmopolitan	Cosmopolitan AF1b
KR906748	Tanzania	2010	Dog	Cosmopolitan	Cosmopolitan AF1b
KR906749	Tanzania	2010	Dog	Cosmopolitan	Cosmopolitan AF1b
KR906750	Tanzania	2010	Dog	Cosmopolitan	Cosmopolitan AF1b
KR906751	Tanzania	2011	Dog	Cosmopolitan	Cosmopolitan AF1b
KR906752	Tanzania	2011	Dog	Cosmopolitan	Cosmopolitan AF1b
KR906754	Tanzania	2011	Dog	Cosmopolitan	Cosmopolitan AF1b
KR906755	Tanzania	2011	Dog	Cosmopolitan	Cosmopolitan AF1b
KR906756	Tanzania	2011	Dog	Cosmopolitan	Cosmopolitan AF1b
KR906757	Tanzania	2010	Dog	Cosmopolitan	Cosmopolitan AF1b
KR906759	Tanzania	2010	Dog	Cosmopolitan	Cosmopolitan AF1b
KR906760	Tanzania	2010	Dog	Cosmopolitan	Cosmopolitan AF1b
KR906761	Tanzania	2010	Dog	Cosmopolitan	Cosmopolitan AF1b
KR906762	Tanzania	2010	Dog	Cosmopolitan	Cosmopolitan AF1b
KR906763	Tanzania	2010	Dog	Cosmopolitan	Cosmopolitan AF1b
KR906765	Tanzania	2010	Dog	Cosmopolitan	Cosmopolitan AF1b
KR906766	Tanzania	2010	Dog	Cosmopolitan	Cosmopolitan AF1b
KR906767	Tanzania	2011	Dog	Cosmopolitan	Cosmopolitan AF1b
KR906768	Tanzania	2011	Dog	Cosmopolitan	Cosmopolitan AF1b
KR906769	Tanzania	2011	Dog	Cosmopolitan	Cosmopolitan AF1b
KR906770	Tanzania	2011	Dog	Cosmopolitan	Cosmopolitan AF1b
KR906771	Tanzania	2011	Dog	Cosmopolitan	Cosmopolitan AF1b
KR906772	Tanzania	2011	Dog	Cosmopolitan	Cosmopolitan AF1b
KR906773	Tanzania	2011	Dog	Cosmopolitan	Cosmopolitan AF1b
KR906774	Tanzania	2011	Dog	Cosmopolitan	Cosmopolitan AF1b
KR906776	Tanzania	2011	Dog	Cosmopolitan	Cosmopolitan AF1b
KR906780	Tanzania	2011	Dog	Cosmopolitan	Cosmopolitan AF1b
KR906782	Tanzania	2012	Dog	Cosmopolitan	Cosmopolitan AF1b
KR906783	Tanzania	2012	Dog	Cosmopolitan	Cosmopolitan AF1b
KR906784	Tanzania	2012	Dog	Cosmopolitan	Cosmopolitan AF1b
KR906789	Tanzania	2012	Dog	Cosmopolitan	Cosmopolitan AF1b
KR906790	Tanzania	2012	Dog	Cosmopolitan	Cosmopolitan AF1b
KR906791	Tanzania	2012	Dog	Cosmopolitan	Cosmopolitan AF1b
KR906792	Tanzania	2012	Dog	Cosmopolitan	Cosmopolitan AF1b
KT006769	Mexico	2013	Dog	Cosmopolitan	Cosmopolitan AM2a
KT336432	South Africa	2012	Dog	Cosmopolitan	Cosmopolitan AF1b
KT336433	Zimbabwe	1991	Dog	Cosmopolitan	Cosmopolitan AF1b
KT336434	Zimbabwe	1992	Dog	Cosmopolitan	Cosmopolitan AF1b
KT336435	Zimbabwe	1993	Dog	Cosmopolitan	Cosmopolitan AF1b
KT336436	South Africa	2012	Dog	Cosmopolitan	Cosmopolitan AF1b
KT336437	South Africa	2012	Dog	Cosmopolitan	Cosmopolitan AF1b
KX148102	Mexico	1991	Dog	Cosmopolitan	Cosmopolitan AM2a
KX148105	Greenland	1980	Dog	Arctic	Arctic A
KX148109	Brazil	1986	Dog	Bats	Bats DR
KX148110	Mexico	1991	Dog	Cosmopolitan	Cosmopolitan AM2a
KX148111	Mexico	1991	Dog	Cosmopolitan	Cosmopolitan AM2a
KX148118	Poland	1994	Dog	Cosmopolitan	Cosmopolitan CE
KX148120	Poland	1993	Dog	Cosmopolitan	Cosmopolitan CE
KX148147	Finland	1988	Dog	Cosmopolitan	Cosmopolitan NEE
KX148149	Estonia	1991	Dog	Cosmopolitan	Cosmopolitan NEE
KX148150	Poland	1986	Dog	Cosmopolitan	Cosmopolitan NEE
KX148152	Poland	1996	Dog	Cosmopolitan	Cosmopolitan NEE
KX148153	Poland	1996	Dog	Cosmopolitan	Cosmopolitan NEE
KX148154	Poland	1997	Dog	Cosmopolitan	Cosmopolitan NEE
KX148156	Estonia	1991	Dog	Cosmopolitan	Cosmopolitan NEE
KX148157	Estonia	1993	Dog	Cosmopolitan	Cosmopolitan NEE
KX148162	Turkey	1993	Dog	Cosmopolitan	Cosmopolitan ME2
KX148163	Turkey	1993	Dog	Cosmopolitan	Cosmopolitan ME2
KX148164	Turkey	1993	Dog	Cosmopolitan	Cosmopolitan ME2
KX148165	Turkey	1993	Dog	Cosmopolitan	Cosmopolitan ME2
KX148166	Turkey	1993	Dog	Cosmopolitan	Cosmopolitan ME2
KX148167	Turkey	1993	Dog	Cosmopolitan	Cosmopolitan ME2
KX148178	Israel	1996	Dog	Cosmopolitan	Cosmopolitan ME1a
KX148181	Israel	1996	Dog	Cosmopolitan	Cosmopolitan ME1a
KX148182	Israel	1996	Dog	Cosmopolitan	Cosmopolitan ME1a
KX148189	Iran	1985	Dog	Cosmopolitan	Cosmopolitan ME1a
KX148192	Israel	1993	Dog	Cosmopolitan	Cosmopolitan ME1b
KX148193	Morocco	2008	Dog	Cosmopolitan	Cosmopolitan AF1a
KX148194	Morocco	1989	Dog	Cosmopolitan	Cosmopolitan AF1a
KX148195	Morocco	2004	Dog	Cosmopolitan	Cosmopolitan AF1a
KX148196	Morocco	1990	Dog	Cosmopolitan	Cosmopolitan AF1a
KX148197	Algeria	2015	Dog	Cosmopolitan	Cosmopolitan AF1a
KX148198	Somalia	1993	Dog	Cosmopolitan	Cosmopolitan AF1a
KX148200	Ethiopia	1988	Dog	Cosmopolitan	Cosmopolitan AF1a
KX148201	Nigeria	1986	Dog	Cosmopolitan	Cosmopolitan AF1a
KX148202	Gabon	1995	Dog	Cosmopolitan	Cosmopolitan AF1a
KX148203	Mozambique	1986	Dog	Cosmopolitan	Cosmopolitan AF1b
KX148204	Namibia	1992	Dog	Cosmopolitan	Cosmopolitan AF1b
KX148205	Rwanda	1994	Dog	Cosmopolitan	Cosmopolitan AF1b
KX148206	Tanzania	1996	Dog	Cosmopolitan	Cosmopolitan AF1b
KX148208	Central African Republic	1992	Dog	Cosmopolitan	Cosmopolitan AF1b
KX148209	Madagascar	2004	Dog	Cosmopolitan	Cosmopolitan AF1c
KX148211	Madagascar	1986	Dog	Cosmopolitan	Cosmopolitan AF1c
KX148214	Brazil	1995	Dog	Cosmopolitan	Cosmopolitan AM3a
KX148215	Brazil	1995	Dog	Cosmopolitan	Cosmopolitan AM3a
KX148216	Brazil	1986	Dog	Cosmopolitan	Cosmopolitan AM3a
KX148217	Brazil	1986	Dog	Cosmopolitan	Cosmopolitan AM3b
KX148225	Afghanistan	2002	Dog	Arctic	Arctic AL1b
KX148226	Afghanistan	2002	Dog	Arctic	Arctic AL1b
KX148227	Afghanistan	2004	Dog	Arctic	Arctic AL1b
KX148228	Nepal	1998	Dog	Arctic	Arctic AL3
KX148229	Niger	1990	Dog	Africa-2	Africa-2
KX148230	Burkina Faso	1995	Dog	Africa-2	Africa-2
KX148231	Niger	1990	Dog	Africa-2	Africa-2
KX148232	Ivory Coast	1992	Dog	Africa-2	Africa-2
KX148233	Ivory Coast	1992	Dog	Africa-2	Africa-2
KX148234	Burkina Faso	1986	Dog	Africa-2	Africa-2
KX148235	Ivory Coast	2001	Dog	Africa-2	Africa-2
KX148236	Mauritania	1993	Dog	Africa-2	Africa-2
KX148237	Mauritania	1993	Dog	Africa-2	Africa-2
KX148238	Senegal	1991	Dog	Africa-2	Africa-2
KX148239	Senegal	1992	Dog	Africa-2	Africa-2
KX148240	Chad	1990	Dog	Africa-2	Africa-2
KX148241	Chad	1996	Dog	Africa-2	Africa-2
KX148242	Cameroon	1994	Dog	Africa-2	Africa-2
KX148243	Cameroon	1987	Dog	Africa-2	Africa-2
KX148244	Guinea	1990	Dog	Africa-2	Africa-2
KX148247	Myanmar	1999	Dog	Asian	Asian SEA3
KX148248	Myanmar	1999	Dog	Asian	Asian SEA3
KX148249	Cambodia	1998	Dog	Asian	Asian SEA3
KX148250	Cambodia	1999	Dog	Asian	Asian SEA3
KX148251	Cambodia	1998	Dog	Asian	Asian SEA3
KX148252	Cambodia	1999	Dog	Asian	Asian SEA3
KX148253	Cambodia	1998	Dog	Asian	Asian SEA3
KX148254	Vietnam	2001	Dog	Asian	Asian SEA3
KX148255	Lao	1999	Dog	Asian	Asian SEA3
KX148256	Lao	2002	Dog	Asian	Asian SEA3
KX148257	Lao	2002	Dog	Asian	Asian SEA3
KX148258	Lao	2002	Dog	Asian	Asian SEA3
KX148259	Philippines	1994	Dog	Asian	Asian SEA4
KX148260	Philippines	2004	Dog	Asian	Asian SEA4
KX148261	Philippines	1994	Dog	Asian	Asian SEA4
KX148262	Philippines	1994	Dog	Asian	Asian SEA4
KX148263	Philippines	1994	Dog	Asian	Asian SEA4
KX148264	China	1994	Dog	Asian	Asian SEA2a
KX148265	China	1998	Dog	Asian	Asian SEA1b
KX148266	Indonesia	2003	Dog	Asian	Asian SEA1b
KX148268	French Guiana	1990	Dog	Bats	Bats DR
KX708499	Mexico	2015	Dog	Cosmopolitan	Cosmopolitan
KX708500	Mexico	2014	Dog	Cosmopolitan	Cosmopolitan
KX708501	Mexico	2013	Dog	Cosmopolitan	Cosmopolitan
KX708502	Mexico	2012	Dog	Cosmopolitan	Cosmopolitan AM2a
KX708503	Mexico	2014	Dog	Cosmopolitan	Cosmopolitan AM2a
KX708504	Mexico	2008	Dog	Cosmopolitan	Cosmopolitan AM2a
KY175229	China	2012	Dog	Arctic	Arctic AL2
KY210222	Tanzania	2009	Dog	Cosmopolitan	Cosmopolitan AF1b
KY210223	Tanzania	2007	Dog	Cosmopolitan	Cosmopolitan AF1b
KY210224	Tanzania	2010	Dog	Cosmopolitan	Cosmopolitan AF1b
KY210226	Tanzania	2011	Dog	Cosmopolitan	Cosmopolitan AF1b
KY210227	Tanzania	2011	Dog	Cosmopolitan	Cosmopolitan AF1b
KY210229	Tanzania	2011	Dog	Cosmopolitan	Cosmopolitan AF1b
KY210231	Tanzania	2011	Dog	Cosmopolitan	Cosmopolitan AF1b
KY210232	Tanzania	2011	Dog	Cosmopolitan	Cosmopolitan AF1b
KY210234	Tanzania	2011	Dog	Cosmopolitan	Cosmopolitan AF1b
KY210235	Tanzania	2011	Dog	Cosmopolitan	Cosmopolitan AF1b
KY210238	Tanzania	2011	Dog	Cosmopolitan	Cosmopolitan AF1b
KY210239	Tanzania	2011	Dog	Cosmopolitan	Cosmopolitan AF1b
KY210243	Tanzania	2011	Dog	Cosmopolitan	Cosmopolitan AF1b
KY210244	Tanzania	2011	Dog	Cosmopolitan	Cosmopolitan AF1b
KY210245	Tanzania	2012	Dog	Cosmopolitan	Cosmopolitan AF1b
KY210247	Tanzania	2012	Dog	Cosmopolitan	Cosmopolitan AF1b
KY210248	Tanzania	2012	Dog	Cosmopolitan	Cosmopolitan AF1b
KY210249	Tanzania	2012	Dog	Cosmopolitan	Cosmopolitan AF1b
KY210250	Tanzania	2012	Dog	Cosmopolitan	Cosmopolitan AF1b
KY210251	Tanzania	2012	Dog	Cosmopolitan	Cosmopolitan AF1b
KY210252	Tanzania	2012	Dog	Cosmopolitan	Cosmopolitan AF1b
KY210253	Tanzania	2013	Dog	Cosmopolitan	Cosmopolitan AF1b
KY210254	Tanzania	2013	Dog	Cosmopolitan	Cosmopolitan AF1b
KY210255	Tanzania	2013	Dog	Cosmopolitan	Cosmopolitan AF1b
KY210256	Tanzania	2013	Dog	Cosmopolitan	Cosmopolitan AF1b
KY210257	Tanzania	2013	Dog	Cosmopolitan	Cosmopolitan AF1b
KY210258	Tanzania	2013	Dog	Cosmopolitan	Cosmopolitan AF1b
KY210260	Tanzania	2013	Dog	Cosmopolitan	Cosmopolitan AF1b
KY210263	Tanzania	2013	Dog	Cosmopolitan	Cosmopolitan AF1b
KY210264	Tanzania	2013	Dog	Cosmopolitan	Cosmopolitan AF1b
KY210265	Tanzania	2013	Dog	Cosmopolitan	Cosmopolitan AF1b
KY210266	Tanzania	2013	Dog	Cosmopolitan	Cosmopolitan AF1b
KY210267	Tanzania	2013	Dog	Cosmopolitan	Cosmopolitan AF1b
KY210269	Tanzania	2013	Dog	Cosmopolitan	Cosmopolitan AF1b
KY210270	Tanzania	2013	Dog	Cosmopolitan	Cosmopolitan AF1b
KY210271	Tanzania	2013	Dog	Cosmopolitan	Cosmopolitan AF1b
KY210272	Tanzania	2013	Dog	Cosmopolitan	Cosmopolitan AF1b
KY210273	Tanzania	2013	Dog	Cosmopolitan	Cosmopolitan AF1b
KY210278	Tanzania	2011	Dog	Cosmopolitan	Cosmopolitan AF1b
KY210279	Tanzania	2011	Dog	Cosmopolitan	Cosmopolitan AF1b
KY210280	Tanzania	2012	Dog	Cosmopolitan	Cosmopolitan AF1b
KY210281	Tanzania	2012	Dog	Cosmopolitan	Cosmopolitan AF1b
KY210282	Tanzania	2012	Dog	Cosmopolitan	Cosmopolitan AF1b
KY210286	Tanzania	2011	Dog	Cosmopolitan	Cosmopolitan AF1b
KY210287	Tanzania	2012	Dog	Cosmopolitan	Cosmopolitan AF1b
KY210288	Tanzania	2012	Dog	Cosmopolitan	Cosmopolitan AF1b
KY210289	Tanzania	2012	Dog	Cosmopolitan	Cosmopolitan AF1b
KY210290	Tanzania	2012	Dog	Cosmopolitan	Cosmopolitan AF1b
KY210292	Tanzania	2012	Dog	Cosmopolitan	Cosmopolitan AF1b
KY210293	Tanzania	2012	Dog	Cosmopolitan	Cosmopolitan AF1b
KY210294	Tanzania	2012	Dog	Cosmopolitan	Cosmopolitan AF1b
KY210295	Tanzania	2012	Dog	Cosmopolitan	Cosmopolitan AF1b
KY210296	Tanzania	2012	Dog	Cosmopolitan	Cosmopolitan AF1b
KY210299	Tanzania	2012	Dog	Cosmopolitan	Cosmopolitan AF1b
KY210300	Tanzania	2012	Dog	Cosmopolitan	Cosmopolitan AF1b
KY210303	Tanzania	2012	Dog	Cosmopolitan	Cosmopolitan AF1b
KY210304	Tanzania	2012	Dog	Cosmopolitan	Cosmopolitan AF1b
KY210307	Tanzania	2012	Dog	Cosmopolitan	Cosmopolitan AF1b
KY210311	Tanzania	2012	Dog	Cosmopolitan	Cosmopolitan AF1b
KY451767	China	2015	Dog	Asian	Asian SEA2a
KY765901	Tajikistan	2012	Dog	Cosmopolitan	Cosmopolitan
KY860583	Turkey	1999	Dog	Cosmopolitan	Cosmopolitan ME2
KY860597	Turkey	2014	Dog	Cosmopolitan	Cosmopolitan ME2
KY860599	Turkey	2014	Dog	Cosmopolitan	Cosmopolitan ME2
KY860602	Turkey	2014	Dog	Cosmopolitan	Cosmopolitan ME2
KY860607	Turkey	2001	Dog	Cosmopolitan	Cosmopolitan ME2
KY860608	Turkey	2001	Dog	Cosmopolitan	Cosmopolitan ME2
KY860609	Turkey	2001	Dog	Cosmopolitan	Cosmopolitan ME2
KY860610	Turkey	2001	Dog	Cosmopolitan	Cosmopolitan CA2
KY860611	Turkey	2001	Dog	Cosmopolitan	Cosmopolitan ME1a
KY860612	Turkey	1989	Dog	Cosmopolitan	Cosmopolitan ME2
KY860613	Russia	1989	Dog	Arctic	Arctic AL2
KY952220	China	2016	Dog	Arctic	Arctic AL2
KY964322	China	2016	Dog	Arctic	Arctic AL2
KY982922	China	2014	Dog	Arctic	Arctic AL2
KY997452	China	2014	Dog	Arctic	Arctic AL2
LC553558	Japan	NA	Dog	Arctic	Arctic AL2
LC717422	Thailand	1963	Dog	Asian	Asian SEA3
LC717423	Thailand	1985	Dog	Asian	Asian SEA3
LC717424	Thailand	1985	Dog	Asian	Asian SEA3
LC717425	Thailand	1985	Dog	Asian	Asian SEA3
LC717426	Thailand	1976	Dog	Asian	Asian SEA3
LC717428	Thailand	1977	Dog	Asian	Asian SEA3
LM645022	Greenland	2006	Dog	Arctic	Arctic A
LN879480	Azerbaijan	2002	Dog	Cosmopolitan	Cosmopolitan
LT909527	Indonesia	NA	Dog	Cosmopolitan	Cosmopolitan Vac
LT909529	Algeria	1984	Dog	Cosmopolitan	Cosmopolitan AF1a
LT909531	Sudan	1993	Dog	Cosmopolitan	Cosmopolitan AF1a
LT909535	Algeria	1989	Dog	Cosmopolitan	Cosmopolitan AF1a
LT909536	Kenya	2001	Dog	Cosmopolitan	Cosmopolitan AF1b
LT909539	India	2002	Dog	Arctic	Arctic AL1a
LT909541	Pakistan	1984	Dog	Arctic	Arctic AL1a
LT909542	Algeria	1984	Dog	Cosmopolitan	Cosmopolitan AF1a
LT909544	Mexico	2002	Dog	Cosmopolitan	Cosmopolitan AM2a
LT909545	Afghanistan	2006	Dog	Arctic	Arctic AL1b
LT909548	Nigeria	1989	Dog	Africa-2	Africa-2
LT909551	Ethiopia	1992	Dog	Cosmopolitan	Cosmopolitan AF1a
MG201919	China	2011	Dog	Asian	Asian SEA2a
MG201920	China	2010	Dog	Asian	Asian SEA3
MG201921	China	2012	Dog	Asian	Asian SEA2a
MG201922	China	2012	Dog	Asian	Asian SEA1b
MG201923	China	2003	Dog	Asian	Asian SEA1b
MG458309	Serbia	1978	Dog	Cosmopolitan	Cosmopolitan YUGCOW
MG458315	Egypt	1998	Dog	Cosmopolitan	Cosmopolitan AF4
MG458316	Egypt	1998	Dog	Cosmopolitan	Cosmopolitan AF4
MG458317	Egypt	1999	Dog	Cosmopolitan	Cosmopolitan AF4
MG458321	China	NA	Dog	Asian	Asian SEA1b
MH514970	Senegal	2011	Dog	Africa-2	Africa-2
MH514971	Senegal	2010	Dog	Africa-2	Africa-2
MH514972	Senegal	2008	Dog	Africa-2	Africa-2
MH514974	Senegal	2011	Dog	Africa-2	Africa-2
MH514975	Senegal	2013	Dog	Africa-2	Africa-2
MH514976	Senegal	2010	Dog	Africa-2	Africa-2
MH514977	Senegal	2013	Dog	Africa-2	Africa-2
MH514978	Senegal	2014	Dog	Africa-2	Africa-2
MH514979	Senegal	2014	Dog	Africa-2	Africa-2
MH514980	Senegal	2014	Dog	Africa-2	Africa-2
MH514981	Senegal	2013	Dog	Africa-2	Africa-2
MH514983	Senegal	2011	Dog	Africa-2	Africa-2
MH514985	Senegal	2015	Dog	Africa-2	Africa-2
MK567666	China	2013	Dog	Asian	Asian SEA1b
MK598379	Hungary	2014	Dog	Cosmopolitan	Cosmopolitan NEE
MK689674	China	2017	Dog	Asian	Asian SEA1b
MK689675	China	2017	Dog	Asian	Asian SEA1b
MK689676	China	2017	Dog	Asian	Asian SEA1b
MK760668	Iran	2008	Dog	Cosmopolitan	Cosmopolitan ME1a
MK760670	Iran	2008	Dog	Cosmopolitan	Cosmopolitan ME1a
MK760675	Iran	2008	Dog	Cosmopolitan	Cosmopolitan CA2
MK760676	Iran	2009	Dog	Cosmopolitan	Cosmopolitan CA2
MK760677	Iran	2009	Dog	Cosmopolitan	Cosmopolitan ME1a
MK760679	Iran	2008	Dog	Cosmopolitan	Cosmopolitan CA2
MK760680	Iran	2008	Dog	Cosmopolitan	Cosmopolitan ME1a
MK760681	Iran	2009	Dog	Cosmopolitan	Cosmopolitan ME1a
MK760682	Iran	2009	Dog	Cosmopolitan	Cosmopolitan CA2
MK760683	Iran	2009	Dog	Cosmopolitan	Cosmopolitan ME1a
MK760684	Iran	2009	Dog	Cosmopolitan	Cosmopolitan CA2
MK760685	Iran	2009	Dog	Cosmopolitan	Cosmopolitan ME1a
MK760686	Iran	2009	Dog	Cosmopolitan	Cosmopolitan ME1a
MK760687	Iran	2009	Dog	Cosmopolitan	Cosmopolitan ME1a
MK760690	Iran	2010	Dog	Cosmopolitan	Cosmopolitan CA2
MK760691	Iran	2009	Dog	Cosmopolitan	Cosmopolitan ME1a
MK760693	Iran	2009	Dog	Cosmopolitan	Cosmopolitan ME1a
MK760694	Iran	2009	Dog	Cosmopolitan	Cosmopolitan ME1a
MK760696	Iran	2012	Dog	Cosmopolitan	Cosmopolitan ME1a
MK760697	Iran	2012	Dog	Cosmopolitan	Cosmopolitan ME1a
MK760702	Iran	2012	Dog	Arctic	Arctic
MK760704	Iran	2012	Dog	Cosmopolitan	Cosmopolitan ME1a
MK760705	Iran	2012	Dog	Cosmopolitan	Cosmopolitan ME1a
MK760707	Iran	2012	Dog	Cosmopolitan	Cosmopolitan CA1
MK760709	Iran	2012	Dog	Cosmopolitan	Cosmopolitan ME1a
MK760710	Iran	2013	Dog	Cosmopolitan	Cosmopolitan ME1a
MK760711	Iran	2013	Dog	Cosmopolitan	Cosmopolitan ME2
MK760713	Iran	2013	Dog	Cosmopolitan	Cosmopolitan ME1a
MK760714	Iran	2013	Dog	Cosmopolitan	Cosmopolitan ME2
MK760716	Iran	2013	Dog	Cosmopolitan	Cosmopolitan ME1a
MK760717	Iran	2013	Dog	Cosmopolitan	Cosmopolitan ME2
MK760718	Iran	2013	Dog	Cosmopolitan	Cosmopolitan ME2
MK760721	Iran	2013	Dog	Cosmopolitan	Cosmopolitan ME1a
MK760722	Iran	2013	Dog	Cosmopolitan	Cosmopolitan ME1a
MK760723	Iran	2013	Dog	Cosmopolitan	Cosmopolitan CA1
MK760725	Iran	2013	Dog	Cosmopolitan	Cosmopolitan ME1a
MK760728	Iran	2014	Dog	Cosmopolitan	Cosmopolitan ME1a
MK760729	Iran	2014	Dog	Arctic	Arctic
MK760730	Iran	2014	Dog	Cosmopolitan	Cosmopolitan ME2
MK760731	Iran	2014	Dog	Cosmopolitan	Cosmopolitan CA1
MK760732	Iran	2014	Dog	Cosmopolitan	Cosmopolitan ME1a
MK760733	Iran	2014	Dog	Cosmopolitan	Cosmopolitan ME1a
MK760735	Iran	2014	Dog	Arctic	Arctic
MK760736	Iran	2014	Dog	Cosmopolitan	Cosmopolitan ME1a
MK760738	Iran	2014	Dog	Cosmopolitan	Cosmopolitan ME1a
MK760740	Iran	2013	Dog	Cosmopolitan	Cosmopolitan ME1a
MK760741	Iran	2013	Dog	Cosmopolitan	Cosmopolitan ME1a
MK760742	Iran	2014	Dog	Cosmopolitan	Cosmopolitan ME1a
MK760743	Iran	2014	Dog	Cosmopolitan	Cosmopolitan ME2
MK760745	Iran	2014	Dog	Cosmopolitan	Cosmopolitan ME1a
MK760746	Iran	2014	Dog	Cosmopolitan	Cosmopolitan ME2
MK760749	Iran	2014	Dog	Cosmopolitan	Cosmopolitan ME1a
MK760751	Iran	2014	Dog	Cosmopolitan	Cosmopolitan ME1a
MK760754	Iran	2014	Dog	Cosmopolitan	Cosmopolitan ME1a
MK760755	Iran	2014	Dog	Cosmopolitan	Cosmopolitan CA1
MK760756	Iran	2014	Dog	Cosmopolitan	Cosmopolitan CA2
MK760757	Iran	2014	Dog	Cosmopolitan	Cosmopolitan CA2
MK760758	Iran	2014	Dog	Cosmopolitan	Cosmopolitan ME1a
MK760760	Iran	2014	Dog	Cosmopolitan	Cosmopolitan CA2
MK760761	Iran	2014	Dog	Arctic	Arctic
MK760764	Iran	2014	Dog	Cosmopolitan	Cosmopolitan ME1a
MK760765	Iran	2014	Dog	Cosmopolitan	Cosmopolitan ME1a
MK760766	Iran	2015	Dog	Cosmopolitan	Cosmopolitan CA2
MK760768	Egypt	2007	Dog	Cosmopolitan	Cosmopolitan AF4
MK760770	Egypt	2009	Dog	Cosmopolitan	Cosmopolitan AF4
MK981888	Tunisia	1993	Dog	Cosmopolitan	Cosmopolitan AF1a
MN075931	Thailand	1999	Dog	Asian	Asian SEA3
MN186249	China	2018	Dog	Asian	Asian SEA1b
MN186250	China	2018	Dog	Asian	Asian SEA1b
MN233905	Canada	2012	Dog	Arctic	Arctic A
MN233923	Canada	2004	Dog	Arctic	Arctic A
MN233939	Canada	2015	Dog	Arctic	Arctic A
MN233964	Canada	2005	Dog	Arctic	Arctic A
MN233971	Canada	2012	Dog	Arctic	Arctic A
MN233996	Canada	2013	Dog	Arctic	Arctic A
MN233997	Canada	2013	Dog	Arctic	Arctic A
MN234005	Canada	2015	Dog	Arctic	Arctic A
MN234011	Canada	2017	Dog	Arctic	Arctic A
MN234012	Canada	2017	Dog	Arctic	Arctic A
MN234015	Canada	2013	Dog	Arctic	Arctic A
MN234019	Canada	2000	Dog	Arctic	Arctic A
MN234020	Canada	2000	Dog	Arctic	Arctic A
MN234024	Canada	2003	Dog	Arctic	Arctic A
MN234033	Canada	2009	Dog	Arctic	Arctic A
MN234034	Canada	2009	Dog	Arctic	Arctic A
MN234035	Canada	2009	Dog	Arctic	Arctic A
MN234037	Canada	2012	Dog	Arctic	Arctic A
MN234039	Canada	2012	Dog	Arctic	Arctic A
MN234041	Canada	2012	Dog	Arctic	Arctic A
MN234047	Canada	2012	Dog	Arctic	Arctic A
MN234051	Canada	2015	Dog	Arctic	Arctic A
MN234053	Canada	2015	Dog	Arctic	Arctic A
MN234056	Canada	2017	Dog	Arctic	Arctic A
MN418166	USA	2018	Dog	Arctic	Arctic A
MN726812	Kenya	2017	Dog	Cosmopolitan	Cosmopolitan AF1a
MN857167	Philippines	2019	Dog	Asian	Asian SEA4
MN857168	Philippines	2019	Dog	Asian	Asian SEA4
MN857169	Philippines	2019	Dog	Asian	Asian SEA4
MN857170	Philippines	2019	Dog	Asian	Asian SEA4
MT454631	South Africa	2015	Dog	Cosmopolitan	Cosmopolitan AF1b
MT454634	South Africa	2015	Dog	Cosmopolitan	Cosmopolitan AF1b
MT454635	South Africa	2015	Dog	Cosmopolitan	Cosmopolitan AF1b
MT454636	South Africa	2016	Dog	Cosmopolitan	Cosmopolitan AF1b
MT454637	South Africa	2016	Dog	Cosmopolitan	Cosmopolitan AF1b
MT454639	South Africa	2016	Dog	Cosmopolitan	Cosmopolitan AF1b
MT454641	South Africa	2016	Dog	Cosmopolitan	Cosmopolitan AF1b
MT454643	South Africa	2017	Dog	Cosmopolitan	Cosmopolitan AF1b
MT454644	South Africa	2017	Dog	Cosmopolitan	Cosmopolitan AF1b
MT454645	South Africa	2017	Dog	Cosmopolitan	Cosmopolitan AF1b
MW057694	Ghana	2019	Dog	Africa-2	Africa-2
MW057695	Ghana	2019	Dog	Africa-2	Africa-2
OK135145	Liberia	2017	Dog	Africa-2	Africa-2
OK135146	Liberia	2018	Dog	Africa-2	Africa-2
OK135147	Liberia	2018	Dog	Africa-2	Africa-2
OK135148	Liberia	2018	Dog	Africa-2	Africa-2
OK317992	Democratic Republic of the Congo	2017	Dog	Cosmopolitan	Cosmopolitan AF1b
OK317993	Democratic Republic of the Congo	2018	Dog	Cosmopolitan	Cosmopolitan AF1b
OK317994	Democratic Republic of the Congo	2018	Dog	Cosmopolitan	Cosmopolitan AF1b
OK317995	Democratic Republic of the Congo	2017	Dog	Cosmopolitan	Cosmopolitan AF1b
OK317996	Democratic Republic of the Congo	2018	Dog	Cosmopolitan	Cosmopolitan AF1b
OK317998	Democratic Republic of the Congo	2017	Dog	Cosmopolitan	Cosmopolitan AF1b
OK317999	Democratic Republic of the Congo	2018	Dog	Cosmopolitan	Cosmopolitan AF1b
OL422907	India	2018	Dog	Arctic	Arctic AL1a
OL422909	India	2018	Dog	Arctic	Arctic AL1a
OL515135	Romania	2013	Dog	Cosmopolitan	Cosmopolitan NEE
OL515138	Romania	2012	Dog	Cosmopolitan	Cosmopolitan NEE
OM021440	Moldova	2016	Dog	Cosmopolitan	Cosmopolitan NEE
OM542191	Poland	2020	Dog	Cosmopolitan	Cosmopolitan NEE
OP375407	Tanzania	2007	Dog	Cosmopolitan	Cosmopolitan AF1b
OP375408	Tanzania	2016	Dog	Cosmopolitan	Cosmopolitan AF1b
OP375410	Tanzania	2016	Dog	Cosmopolitan	Cosmopolitan AF1b
OP375411	Tanzania	2007	Dog	Cosmopolitan	Cosmopolitan AF1b
OP375412	Tanzania	2012	Dog	Cosmopolitan	Cosmopolitan AF1b
OP375413	Tanzania	2016	Dog	Cosmopolitan	Cosmopolitan AF1b
OP375414	Tanzania	2015	Dog	Cosmopolitan	Cosmopolitan AF1b
OP375415	Tanzania	2015	Dog	Cosmopolitan	Cosmopolitan AF1b
OP375417	Tanzania	2015	Dog	Cosmopolitan	Cosmopolitan AF1b
OP375418	Tanzania	2016	Dog	Cosmopolitan	Cosmopolitan AF1b
OP375421	Tanzania	2016	Dog	Cosmopolitan	Cosmopolitan AF1b
OP375424	Tanzania	2016	Dog	Cosmopolitan	Cosmopolitan AF1b
OP375426	Tanzania	2012	Dog	Cosmopolitan	Cosmopolitan AF1b
OP375427	Tanzania	2016	Dog	Cosmopolitan	Cosmopolitan AF1b
OP477368	Kazakhstan	NA	Dog	Cosmopolitan	Cosmopolitan CA1
OP477371	Kazakhstan	NA	Dog	Cosmopolitan	Cosmopolitan CA1
OP477373	Kazakhstan	NA	Dog	Cosmopolitan	Cosmopolitan CA1
OP477380	Kazakhstan	NA	Dog	Cosmopolitan	Cosmopolitan
OP477381	Kazakhstan	NA	Dog	Cosmopolitan	Cosmopolitan CA1
OQ544455	Slovakia	2022	Dog	Cosmopolitan	Cosmopolitan NEE
OQ603609	Georgia	2018	Dog	Cosmopolitan	Cosmopolitan CA2
OQ603610	Georgia	2018	Dog	Cosmopolitan	Cosmopolitan CA2
OQ603611	Georgia	2018	Dog	Cosmopolitan	Cosmopolitan CA2
OQ603612	Georgia	2018	Dog	Cosmopolitan	Cosmopolitan CA2
OQ603613	Georgia	2018	Dog	Cosmopolitan	Cosmopolitan CA2
OQ603614	Georgia	2020	Dog	Cosmopolitan	Cosmopolitan CA2
OQ603615	Georgia	2019	Dog	Cosmopolitan	Cosmopolitan CA2
OQ603616	Georgia	2019	Dog	Cosmopolitan	Cosmopolitan CA2
OQ603617	Georgia	2020	Dog	Cosmopolitan	Cosmopolitan CA2
OQ603618	Georgia	2019	Dog	Cosmopolitan	Cosmopolitan CA2
OQ603619	Georgia	2020	Dog	Cosmopolitan	Cosmopolitan CA2
OQ603620	Georgia	2019	Dog	Cosmopolitan	Cosmopolitan CA2
OQ603621	Georgia	2018	Dog	Cosmopolitan	Cosmopolitan CA2
OQ603622	Georgia	2020	Dog	Cosmopolitan	Cosmopolitan CA2
OQ603623	Georgia	2019	Dog	Cosmopolitan	Cosmopolitan CA2
OQ603624	Georgia	2019	Dog	Cosmopolitan	Cosmopolitan CA2
OQ603625	Georgia	2019	Dog	Cosmopolitan	Cosmopolitan CA2
OQ603626	Georgia	2019	Dog	Cosmopolitan	Cosmopolitan CA2
OQ603627	Georgia	2019	Dog	Cosmopolitan	Cosmopolitan CA2
OQ603628	Georgia	2019	Dog	Cosmopolitan	Cosmopolitan CA2
OQ603629	Georgia	2019	Dog	Cosmopolitan	Cosmopolitan CA2
OQ603630	Georgia	2019	Dog	Cosmopolitan	Cosmopolitan CA2
OQ603631	Georgia	2019	Dog	Cosmopolitan	Cosmopolitan CA2
OQ603632	Georgia	2018	Dog	Cosmopolitan	Cosmopolitan CA2
OQ603633	Georgia	2019	Dog	Cosmopolitan	Cosmopolitan CA2
OQ603634	Georgia	2019	Dog	Cosmopolitan	Cosmopolitan CA2
OQ603635	Georgia	2019	Dog	Cosmopolitan	Cosmopolitan CA2
OQ603636	Georgia	2019	Dog	Cosmopolitan	Cosmopolitan CA2
OQ603637	Georgia	2019	Dog	Cosmopolitan	Cosmopolitan CA2
OQ603638	Georgia	2019	Dog	Cosmopolitan	Cosmopolitan CA2
OQ603639	Georgia	2019	Dog	Cosmopolitan	Cosmopolitan CA2
OQ603640	Georgia	2019	Dog	Cosmopolitan	Cosmopolitan
OQ603641	Georgia	2019	Dog	Cosmopolitan	Cosmopolitan CA2
OQ603642	Georgia	2019	Dog	Cosmopolitan	Cosmopolitan CA2
OQ603643	Georgia	2019	Dog	Cosmopolitan	Cosmopolitan CA2
OQ603644	Georgia	2018	Dog	Cosmopolitan	Cosmopolitan CA2
OQ603645	Georgia	2018	Dog	Cosmopolitan	Cosmopolitan CA2
OQ603646	Georgia	2018	Dog	Cosmopolitan	Cosmopolitan CA2
OQ603647	Georgia	2018	Dog	Cosmopolitan	Cosmopolitan CA2
OQ603648	Georgia	2019	Dog	Cosmopolitan	Cosmopolitan CA2
OQ603649	Georgia	2019	Dog	Cosmopolitan	Cosmopolitan CA2
OQ603650	Georgia	2019	Dog	Cosmopolitan	Cosmopolitan CA2
OQ603651	Georgia	2019	Dog	Cosmopolitan	Cosmopolitan CA2
OQ603652	Georgia	2019	Dog	Cosmopolitan	Cosmopolitan
OQ603654	Georgia	2019	Dog	Cosmopolitan	Cosmopolitan CA2
OQ603655	Georgia	2019	Dog	Cosmopolitan	Cosmopolitan CA2
OQ603656	Georgia	2018	Dog	Cosmopolitan	Cosmopolitan CA2
OQ603657	Georgia	2018	Dog	Cosmopolitan	Cosmopolitan CA2
OQ603658	Georgia	2018	Dog	Cosmopolitan	Cosmopolitan CA2
OQ603660	Georgia	2021	Dog	Cosmopolitan	Cosmopolitan CA2
OQ603662	Georgia	2021	Dog	Cosmopolitan	Cosmopolitan CA2
OQ603663	Georgia	2021	Dog	Cosmopolitan	Cosmopolitan CA2
OQ603667	Georgia	2021	Dog	Cosmopolitan	Cosmopolitan CA2
OQ603668	Georgia	2020	Dog	Cosmopolitan	Cosmopolitan CA2
OQ603669	Georgia	2020	Dog	Cosmopolitan	Cosmopolitan CA2
OQ603671	Georgia	2020	Dog	Cosmopolitan	Cosmopolitan CA2
OQ603672	Georgia	2020	Dog	Cosmopolitan	Cosmopolitan CA2
OQ603673	Georgia	2021	Dog	Cosmopolitan	Cosmopolitan CA2
OQ603674	Georgia	2020	Dog	Cosmopolitan	Cosmopolitan CA2
OQ603675	Georgia	2020	Dog	Cosmopolitan	Cosmopolitan CA2
OQ603676	Georgia	2021	Dog	Cosmopolitan	Cosmopolitan CA2
OQ603677	Georgia	2021	Dog	Cosmopolitan	Cosmopolitan CA2
OQ603678	Georgia	2020	Dog	Cosmopolitan	Cosmopolitan CA2
OQ603679	Georgia	2020	Dog	Cosmopolitan	Cosmopolitan CA2
OQ603683	Georgia	2020	Dog	Cosmopolitan	Cosmopolitan CA2
OQ603685	Georgia	2020	Dog	Cosmopolitan	Cosmopolitan CA2
OR400520	China	2023	Dog	Asian	Asian SEA1b
KX148223	South Africa	2000	Cat	Africa-3	Africa-3
MN857171	Philippines	2019	Cat	Asian	Asian SEA4
OK135144	Liberia	2017	Cat	Africa-2	Africa-2
OK317997	Democratic Republic of the Congo	2017	Cat	Cosmopolitan	Cosmopolitan AF1b
MW177593	Moldova	2016	Cat	Cosmopolitan	Cosmopolitan NEE
MW177595	Romania	2014	Cat	Cosmopolitan	Cosmopolitan NEE
ON986429	USA	2018	Cat	RAC-SK	RAC-SK
ON986430	USA	2018	Cat	RAC-SK	RAC-SK
OP477384	Kazakhstan	NA	Cat	Cosmopolitan	Cosmopolitan CA1
LT909546	Nigeria	1988	Cat	Cosmopolitan	Cosmopolitan AF1a
MG458307	South Africa	2000	Cat	Africa-3	Africa-3
KR534254	Tanzania	2011	Cat	Cosmopolitan	Cosmopolitan AF1b
MK540760	USA	2011	Cat	RAC-SK	RAC-SK
MK540761	USA	2011	Cat	RAC-SK	RAC-SK
MK540759	USA	2011	Cat	RAC-SK	RAC-SK
MK540762	USA	2011	Cat	RAC-SK	RAC-SK
MK540769	USA	2011	Cat	RAC-SK	RAC-SK
MK540772	USA	2011	Cat	RAC-SK	RAC-SK
MK540774	USA	2011	Cat	RAC-SK	RAC-SK
MK540777	USA	2011	Cat	RAC-SK	RAC-SK
MK540783	USA	2011	Cat	RAC-SK	RAC-SK
MK540791	USA	2011	Cat	RAC-SK	RAC-SK
MK540997	Canada	2012	Cat	Arctic	Arctic A
MK598398	Hungary	1996	Cat	Cosmopolitan	Cosmopolitan EE
LM645046	Greenland	2006	Cat	Arctic	Arctic A
KX148107	Benin	1986	Cat	Africa-2	Africa-2
MN233946	Canada	2015	Cat	Arctic	Arctic A
MN418154	USA	2017	Cat	RAC-SK	RAC-SK
MN418170	USA	2017	Cat	RAC-SK	RAC-SK
KY210259	Tanzania	2013	Cat	Cosmopolitan	Cosmopolitan AF1b
KC595281	Russia	2011	Cat	Cosmopolitan	Cosmopolitan CA1
LC717427	Thailand	1977	Cat	Asian	Asian SEA3
OM203138	Moldova	2017	Cat	Cosmopolitan	Cosmopolitan NEE
OM542198	Poland	2004	Cat	Cosmopolitan	Cosmopolitan NEE
MF143327	USA	2011	Cat	RAC-SK	RAC-SK
MF143333	USA	2011	Cat	RAC-SK	RAC-SK
JQ685945	USA	2005	Cat	Bats	Bats EF-W1
KR906740	Tanzania	2009	Cat	Cosmopolitan	Cosmopolitan AF1b
KX148218	Botswana	2009	Cat	Africa-3	Africa-3
MN726820	Tanzania	2017	Cat	Cosmopolitan	Cosmopolitan AF1b
MN726869	Philippines	2013	Cat	Asian	Asian SEA4
ON986424	USA	2019	Cat	RAC-SK	RAC-SK
ON986425	USA	2019	Cat	RAC-SK	RAC-SK
HE802675	Pakistan	2010	Cattle	Arctic	Arctic AL1a
HE802676	Pakistan	2007	Cattle	Arctic	Arctic AL1a
JQ685936	Mexico	2009	Cattle	Bats	Bats DR
KC171643	South Korea	2008	Cattle	Arctic	Arctic AL2
KC193267	China	2011	Cattle	Asian	Asian SEA1b
KC252633	China	2011	Cattle	Cosmopolitan	Cosmopolitan CA1
KF155000	Iraq	2010	Cattle	Cosmopolitan	Cosmopolitan CA2
KF155001	Morocco	2009	Cattle	Cosmopolitan	Cosmopolitan AF1a
KM594043	Brazil	2012	Cattle	Bats	Bats DR
KR230089	China	2015	Cattle	Asian	Asian SEA1b
KR230090	China	2015	Cattle	Asian	Asian SEA1b
KR534234	Tanzania	2011	Cattle	Cosmopolitan	Cosmopolitan AF1b
KR534235	Tanzania	2011	Cattle	Cosmopolitan	Cosmopolitan AF1b
KR534236	Tanzania	2011	Cattle	Cosmopolitan	Cosmopolitan AF1b
KR534237	Tanzania	2011	Cattle	Cosmopolitan	Cosmopolitan AF1b
KR534245	Tanzania	2011	Cattle	Cosmopolitan	Cosmopolitan AF1b
KR534248	Tanzania	2011	Cattle	Cosmopolitan	Cosmopolitan AF1b
KR534256	Tanzania	2011	Cattle	Cosmopolitan	Cosmopolitan AF1b
KR906738	Tanzania	2004	Cattle	Cosmopolitan	Cosmopolitan AF1b
KR906753	Tanzania	2011	Cattle	Cosmopolitan	Cosmopolitan AF1b
KR906779	Tanzania	2012	Cattle	Cosmopolitan	Cosmopolitan AF1b
KR906787	Tanzania	2012	Cattle	Cosmopolitan	Cosmopolitan AF1b
KR906788	Tanzania	2012	Cattle	Cosmopolitan	Cosmopolitan AF1b
KX148104	Montenegro	1978	Cattle	Cosmopolitan	Cosmopolitan YUGCattle
KX148108	Nepal	2011	Cattle	Indian-Sub	unknown
KX148184	Israel	1996	Cattle	Cosmopolitan	Cosmopolitan ME1a
KY210230	Tanzania	2011	Cattle	Cosmopolitan	Cosmopolitan AF1b
KY210236	Tanzania	2011	Cattle	Cosmopolitan	Cosmopolitan AF1b
KY210237	Tanzania	2011	Cattle	Cosmopolitan	Cosmopolitan AF1b
KY210240	Tanzania	2011	Cattle	Cosmopolitan	Cosmopolitan AF1b
KY210268	Tanzania	2013	Cattle	Cosmopolitan	Cosmopolitan AF1b
KY210274	Tanzania	2013	Cattle	Cosmopolitan	Cosmopolitan AF1b
KY210275	Tanzania	2013	Cattle	Cosmopolitan	Cosmopolitan AF1b
KY210276	Tanzania	2013	Cattle	Cosmopolitan	Cosmopolitan AF1b
KY210277	Tanzania	2011	Cattle	Cosmopolitan	Cosmopolitan AF1b
KY210283	Tanzania	2012	Cattle	Cosmopolitan	Cosmopolitan AF1b
KY210301	Tanzania	2012	Cattle	Cosmopolitan	Cosmopolitan AF1b
KY210308	Tanzania	2012	Cattle	Cosmopolitan	Cosmopolitan AF1b
KY649620	NA	NA	Cattle	Cosmopolitan	Cosmopolitan CA1
LC029889	Uganda	2009	Cattle	Cosmopolitan	Cosmopolitan AF1b
LR812030	Canada	NA	Cattle	Cosmopolitan	Cosmopolitan Vac
LT993241	Canada	1994	Cattle	Cosmopolitan	Cosmopolitan Vac
LT993245	Romania	2015	Cattle	Cosmopolitan	Cosmopolitan Vac
MF143278	USA	2006	Cattle	RAC-SK	unknown
MF143338	USA	2009	Cattle	RAC-SK	unknown
MF143391	USA	2008	Cattle	RAC-SK	unknown
MF143403	USA	2009	Cattle	RAC-SK	unknown
MF143406	USA	2009	Cattle	RAC-SK	unknown
MF172976	NA	NA	Cattle	Cosmopolitan	Cosmopolitan CA1
MG458310	Serbia	1986	Cattle	Cosmopolitan	Cosmopolitan WE
MG458314	NA	1997	Cattle	Bats	Bats DR
MG562571	USA	2006	Cattle	RAC-SK	unknown
MG562603	USA	2009	Cattle	RAC-SK	unknown
MK540669	USA	1990	Cattle	RAC-SK	unknown
MK540790	USA	2011	Cattle	RAC-SK	unknown
MK540988	Canada	2009	Cattle	Arctic	Arctic A
MK540989	Canada	2009	Cattle	Arctic	Arctic A
MK540994	Canada	2011	Cattle	Arctic	Arctic A
MK540998	Canada	2015	Cattle	Arctic	Arctic A
MK540999	Canada	2016	Cattle	Arctic	Arctic A
MK541000	Canada	2017	Cattle	Arctic	Arctic A
MK541001	Canada	2017	Cattle	Arctic	Arctic A
MK541002	Canada	2017	Cattle	Arctic	Arctic A
MK541003	Canada	2017	Cattle	Arctic	Arctic A
MK598362	Hungary	2013	Cattle	Cosmopolitan	Cosmopolitan NEE
MK598364	Hungary	2013	Cattle	Cosmopolitan	Cosmopolitan NEE
MN175989	China	2019	Cattle	Asian	Asian SEA1b
MN726817	Tanzania	2016	Cattle	Cosmopolitan	Cosmopolitan AF1b
MN726821	Kenya	2018	Cattle	Cosmopolitan	Cosmopolitan AF1b
MN726830	Kenya	2018	Cattle	Cosmopolitan	Cosmopolitan AF1a
MN726831	Kenya	2013	Cattle	Cosmopolitan	Cosmopolitan AF1b
MW177594	Moldova	2016	Cattle	Cosmopolitan	Cosmopolitan NEE
MW506937	Costa Rica	2018	Cattle	Bats	Bats DR
MW506938	Costa Rica	2018	Cattle	Bats	Bats DR
MW506939	Costa Rica	2018	Cattle	Bats	Bats DR
MW506940	Costa Rica	2018	Cattle	Bats	Bats DR
OL440112	Romania	2015	Cattle	Cosmopolitan	Cosmopolitan NEE
OL515140	Romania	2012	Cattle	Cosmopolitan	Cosmopolitan NEE
OM203141	Moldova	2016	Cattle	Cosmopolitan	Cosmopolitan NEE
ON366706	Kazakhstan	2021	Cattle	Cosmopolitan	Cosmopolitan CA1
ON366707	Kazakhstan	2021	Cattle	Cosmopolitan	Cosmopolitan CA1
ON366708	Kazakhstan	2021	Cattle	Cosmopolitan	Cosmopolitan CA1
ON366709	Kazakhstan	2021	Cattle	Cosmopolitan	Cosmopolitan CA1
ON366710	Kazakhstan	2021	Cattle	Cosmopolitan	Cosmopolitan CA1
ON986426	USA	2019	Cattle	RAC-SK	unknown
ON986427	USA	2020	Cattle	RAC-SK	unknown
OP375416	Tanzania	2011	Cattle	Cosmopolitan	Cosmopolitan AF1b
OP375425	Tanzania	2015	Cattle	Cosmopolitan	Cosmopolitan AF1b
OP477369	Kazakhstan	2021	Cattle	Cosmopolitan	Cosmopolitan CA1
OP477370	Kazakhstan	2021	Cattle	Cosmopolitan	Cosmopolitan CA1
OP477372	Kazakhstan	2021	Cattle	Cosmopolitan	Cosmopolitan CA1
OP477374	Kazakhstan	2021	Cattle	Cosmopolitan	Cosmopolitan CA1
OP477375	Kazakhstan	2021	Cattle	Cosmopolitan	Cosmopolitan CA1
OP477376	Kazakhstan	2021	Cattle	Cosmopolitan	Cosmopolitan CA1
OP477378	Kazakhstan	2021	Cattle	Cosmopolitan	Cosmopolitan CA1
OP477379	Kazakhstan	2021	Cattle	Cosmopolitan	Cosmopolitan CA1
OP477382	Kazakhstan	2021	Cattle	Cosmopolitan	Cosmopolitan CA1
OP477383	Kazakhstan	2021	Cattle	Cosmopolitan	Cosmopolitan CA1
OP477385	Kazakhstan	2021	Cattle	Cosmopolitan	Cosmopolitan CA1
OP477386	Kazakhstan	2021	Cattle	Cosmopolitan	Cosmopolitan CA1
OP477387	Kazakhstan	2021	Cattle	Cosmopolitan	Cosmopolitan CA1
OP477388	Kazakhstan	2021	Cattle	Cosmopolitan	Cosmopolitan CA1
OP477390	Kazakhstan	2021	Cattle	Cosmopolitan	Cosmopolitan CA1
OP477391	Kazakhstan	NA	Cattle	Cosmopolitan	Cosmopolitan CA1
OP477392	Kazakhstan	NA	Cattle	Cosmopolitan	Cosmopolitan CA1
KC169986	China	2009	Cattle	Asian	Asian SEA1b
AB699220	Bangladesh	2010	Goat	Arctic	Arctic AL1a
KR906764	Tanzania	2010	Goat	Cosmopolitan	Cosmopolitan AF1b
KY210220	Tanzania	2008	Goat	Cosmopolitan	Cosmopolitan AF1b
KY210221	Tanzania	2008	Goat	Cosmopolitan	Cosmopolitan AF1b
KY210225	Tanzania	2011	Goat	Cosmopolitan	Cosmopolitan AF1b
KY210228	Tanzania	2011	Goat	Cosmopolitan	Cosmopolitan AF1b
KY210233	Tanzania	2011	Goat	Cosmopolitan	Cosmopolitan AF1b
KY210241	Tanzania	2011	Goat	Cosmopolitan	Cosmopolitan AF1b
KY210242	Tanzania	2011	Goat	Cosmopolitan	Cosmopolitan AF1b
KY210261	Tanzania	2013	Goat	Cosmopolitan	Cosmopolitan AF1b
KY210262	Tanzania	2013	Goat	Cosmopolitan	Cosmopolitan AF1b
KY210285	Tanzania	2012	Goat	Cosmopolitan	Cosmopolitan AF1b
KY210298	Tanzania	2012	Goat	Cosmopolitan	Cosmopolitan AF1b
KY210302	Tanzania	2012	Goat	Cosmopolitan	Cosmopolitan AF1b
KY210310	Tanzania	2012	Goat	Cosmopolitan	Cosmopolitan AF1b
MK598349	Hungary	2017	Goat	Cosmopolitan	Cosmopolitan NEE
MK598350	Hungary	2017	Goat	Cosmopolitan	Cosmopolitan NEE
MK598378	Hungary	2014	Goat	Cosmopolitan	Cosmopolitan NEE
MN726816	Kenya	2018	Goat	Cosmopolitan	Cosmopolitan AF1b
MN726828	Tanzania	2017	Goat	Cosmopolitan	Cosmopolitan AF1b
OL515150	Moldova	2016	Goat	Cosmopolitan	Cosmopolitan NEE
OP375409	Tanzania	2012	Goat	Cosmopolitan	Cosmopolitan AF1b
OP375420	Tanzania	2017	Goat	Cosmopolitan	Cosmopolitan AF1b
JQ423952	China	2011	Horse	Asian	Asian SEA1b
JQ685937	USA	2009	Horse	Bats	Bats EF-W1
KX148172	Saudi Arabia	1987	Horse	Cosmopolitan	Cosmopolitan ME1a
MG562521	USA	2004	Horse	RAC-SK	unknown
MG562575	USA	2007	Horse	RAC-SK	unknown
MG562594	USA	2009	Horse	RAC-SK	unknown
OK564514	Mexico	2021	Horse	Cosmopolitan	Cosmopolitan Vac2
OM891791	India	2020	Horse	Arctic	Arctic AL1a
LC628899	Japan	2006	Human	Asian	Asian SEA4
MT107888	Ghana	2019	Human	Africa-2	unknown
LC619707	Japan	2020	Human	Asian	Asian SEA4
OQ410148	USA	2021	Human	Bats	Bats LN
LT909530	Chile	1979	Human	Cosmopolitan	unknown
LT909543	Chile	1973	Human	Cosmopolitan	unknown
MG458318	South Africa	2008	Human	Cosmopolitan	Cosmopolitan AF1b
MG458320	Nepal	2012	Human	Arctic	Arctic AL1a
EU293111	Thailand	1983	Human	Asian	Asian SEA3
MH671332	China	2017	Human	Indian-Sub	unknown
KT728349	Russia	2003	Human	Cosmopolitan	Cosmopolitan CA1
KT728348	Russia	2003	Human	Cosmopolitan	Cosmopolitan CA1
KF154996	UK	1987	Human	Arctic	Arctic AL1a
LC571945	Japan	2006	Human	Asian	Asian SEA4
JQ685953	Mexico	2009	Human	Bats	Bats DR
KX148160	Hungary	1991	Human	Cosmopolitan	Cosmopolitan CA3
KX148207	Kenya	2014	Human	Cosmopolitan	Cosmopolitan AF1b
KX148210	Madagascar	1998	Human	Cosmopolitan	Cosmopolitan AF1c
KX148246	India	1997	Human	Indian-Sub	unknown
KY175230	China	2015	Human	Arctic	Arctic AL2
GU345747	China	1986	Human	Asian	Asian SEA1a
KY780299	China	2017	Human	Asian	Asian SEA1b
KC737850	USA	2011	Human	Cosmopolitan	Cosmopolitan AM3a
KY964323	China	2016	Human	Arctic	Arctic AL2
KY982923	China	2012	Human	Arctic	Arctic AL2
MH514984	Senegal	2011	Human	Africa-2	unknown
MH514982	Senegal	2007	Human	Africa-2	unknown
MH514969	Senegal	2005	Human	Africa-2	unknown
MH514968	Senegal	2001	Human	Africa-2	unknown
KF977826	Central African Republic	2011	Human	Africa-2	unknown
KJ004416	China	2013	Human	Asian	Asian SEA1b
AB569299	Sri Lanka	2008	Human	Indian-Sub	unknown
EF437215	India	-	Human	Arctic	Arctic AL1a
HQ317918	China	1956	Human	Asian	Asian SEA2a
EF564174	China	1956	Human	Asian	Asian SEA2a
EU293121	NA	1983	Human	Asian	Asian SEA3
FJ959397	China	1956	Human	Asian	Asian SEA2a
KX148101	Egypt	1979	Human	Cosmopolitan	Cosmopolitan AF4
KX148103	South Africa	1981	Human	Cosmopolitan	Cosmopolitan AF1b
KX148112	Mexico	1991	Human	Cosmopolitan	Cosmopolitan AM2a
KX148267	China	1992	Human	Asian	Asian SEA1a
MF476106	China	2015	Human	Asian	Asian SEA1b
MG011654	France	2016	Human	Arctic	Arctic AL1a
MN534894	Nepal	2018	Human	Indian-Sub	unknown
MN534895	Nepal	2019	Human	Arctic	Arctic AL3
MN726810	Kenya	2015	Human	Cosmopolitan	Cosmopolitan AF1a
MN726819	Kenya	2013	Human	Cosmopolitan	Cosmopolitan AF1a
KR906758	Tanzania	2010	Sheep	Cosmopolitan	Cosmopolitan AF1b
KX148159	Iran	1974	Sheep	Cosmopolitan	Cosmopolitan CA1
KY210246	Tanzania	2012	Sheep	Cosmopolitan	Cosmopolitan AF1b
KY210297	Tanzania	2012	Sheep	Cosmopolitan	Cosmopolitan AF1b
LM645039	Greenland	2009	Sheep	Arctic	Arctic A
LM645040	Greenland	2009	Sheep	Arctic	Arctic A
LM645044	Greenland	2011	Sheep	Arctic	Arctic A
LM645054	Greenland	2007	Sheep	Arctic	Arctic A
MH267792	China	2017	Sheep	Cosmopolitan	Cosmopolitan CA1
MK577649	China	2015	Sheep	Asian	Asian SEA1b
MK760672	Iran	2008	Sheep	Cosmopolitan	Cosmopolitan ME1a
MN726805	Kenya	2017	Sheep	Cosmopolitan	Cosmopolitan AF1a
