## Supplementary material for "Identification of clade-defining single nucleotide polymorphisms for improved rabies virus surveillance": S7 File Clade-specifc and clade-defining.xlsx

### Sheet: Dog
protvar	varclass	max_freq	Africa-2	Arctic	Asian
G_F8V	SNP	37	36	0	0
G_N355D	SNP	37	35	0	0
G_N375H	SNP	37	37	0	0
G_N484K	SNP	37	36	0	0
G_Q263R	SNP	37	36	0	0
L_E52D	SNP	37	34	0	0
L_K1624R	SNP	37	36	0	0
L_M93I	SNP	37	37	0	0
L_N683D	SNP	37	36	0	0
L_Q745Q	SNP_silent	37	36	0	0
L_T1961A	SNP	37	37	0	0
L_T436A	SNP	37	37	0	0
M_S185S	SNP_silent	37	35	0	0
N_F213Y	SNP	37	37	0	0
P_K139K	SNP_silent	37	37	0	0
P_P159L	SNP	37	34	0	0
G_L16M	SNP	50	0	50	0
G_V183I	SNP	50	0	50	0
N_M60L	SNP	50	0	50	0
N_P135P	SNP_silent	50	0	45	0
P_A267G	SNP	50	0	50	0
P_E165D	SNP	50	0	50	0
L_A1535S	SNP	65	0	0	64
L_L2I	SNP	65	0	0	64
L_L424I	SNP	65	0	0	64
L_N1839E	SNP	65	0	0	62

### Sheet: Cat
protvar	varclass	max_freq	Cosmopolitan	RAC-SK
G_A182T	SNP	13	13	0
G_A344A	SNP_silent	13	12	0
G_C479C	SNP_silent	13	12	0
G_D429D	SNP_silent	13	13	0
G_E224K	SNP	13	13	0
G_E267E	SNP_silent	13	13	0
G_E343E	SNP_silent	13	13	0
G_E444K	SNP	13	13	0
G_E499K	SNP	13	13	0
G_E514E	SNP_silent	13	13	0
G_F93F	SNP_silent	13	13	0
G_G274D	SNP	13	12	0
G_G385G	SNP_silent	13	13	0
G_G448G	SNP_silent	13	13	0
G_G523R	SNP	13	13	0
G_H139H	SNP_silent	13	12	0
G_H289H	SNP_silent	13	13	0
G_H40H	SNP_silent	13	13	0
G_H491R	SNP	13	13	0
G_I412I	SNP_silent	13	13	0
G_I446V	SNP	13	13	0
G_I509V	SNP	13	13	0
G_K298K	SNP_silent	13	13	0
G_K29K	SNP_silent	13	13	0
G_L234L	SNP_silent	13	13	0
G_L238L	SNP_silent	13	13	0
G_L250L	SNP_silent	13	13	0
G_L391L	SNP_silent	13	13	0
G_L414L	SNP_silent	13	13	0
G_L451L	SNP_silent	13	13	0
G_M206T	SNP	13	13	0
G_M75V	SNP	13	13	0
G_N177K	SNP	13	13	0
G_N266D	SNP	13	13	0
G_N389H	SNP	13	12	0
G_N427D	SNP	13	12	0
G_N492S	SNP	13	13	0
G_P359P	SNP_silent	13	13	0
G_P488S	SNP	13	13	0
G_P504S	SNP	13	13	0
G_R166K	SNP	13	12	0
G_R352R	SNP_silent	13	13	0
G_R445Q	SNP	13	13	0
G_S155S	SNP_silent	13	12	0
G_S189S	SNP_silent	13	13	0
G_S284S	SNP_silent	13	13	0
G_S410S	SNP_silent	13	13	0
G_S422S	SNP_silent	13	12	0
G_S486P	SNP	13	13	0
G_S501S	SNP_silent	13	12	0
G_S518S	SNP_silent	13	13	0
G_T423T	SNP_silent	13	13	0
G_T468I	SNP	13	13	0
G_T489T	SNP_silent	13	12	0
G_T522T	SNP_silent	13	13	0
G_T85T	SNP_silent	13	13	0
G_T98T	SNP_silent	13	13	0
G_V181I	SNP	13	13	0
G_V377V	SNP_silent	13	13	0
G_V390V	SNP_silent	13	13	0
G_V408E	SNP	13	13	0
G_V48V	SNP_silent	13	13	0
G_W480C	SNP	13	13	0
G_Y516Y	SNP_silent	13	12	0
L_A1292A	SNP_silent	13	13	0
L_A1423A	SNP_silent	13	13	0
L_A1682A	SNP_silent	13	13	0
L_A1775A	SNP_silent	13	13	0
L_A1882A	SNP_silent	13	12	0
L_A351V	SNP	13	13	0
L_A47A	SNP_silent	13	13	0
L_A573A	SNP_silent	13	13	0
L_A582A	SNP_silent	13	13	0
L_A681M	SNP	13	13	0
L_C1700C	SNP_silent	13	12	0
L_C1796C	SNP_silent	13	13	0
L_C344S	SNP	13	12	0
L_C402C	SNP_silent	13	13	0
L_C687C	SNP_silent	13	13	0
L_D1206N	SNP	13	13	0
L_D1326D	SNP_silent	13	12	0
L_D13D	SNP_silent	13	13	0
L_D1417D	SNP_silent	13	13	0
L_D1564A	SNP	13	13	0
L_D1691D	SNP_silent	13	13	0
L_D1733D	SNP_silent	13	12	0
L_D1753D	SNP_silent	13	13	0
L_D190D	SNP_silent	13	12	0
L_D2094D	SNP_silent	13	13	0
L_D216D	SNP_silent	13	13	0
L_D473D	SNP_silent	13	13	0
L_D692D	SNP_silent	13	12	0
L_D895D	SNP_silent	13	13	0
L_E1478G	SNP	13	13	0
L_E1479E	SNP_silent	13	13	0
L_E2098E	SNP_silent	13	13	0
L_E339G	SNP	13	13	0
L_E496E	SNP_silent	13	13	0
L_E505E	SNP_silent	13	13	0
L_E696E	SNP_silent	13	13	0
L_E751E	SNP_silent	13	12	0
L_E805E	SNP_silent	13	13	0
L_E995E	SNP_silent	13	13	0
L_F1036F	SNP_silent	13	13	0
L_F1152F	SNP_silent	13	13	0
L_F1337F	SNP_silent	13	12	0
L_F1476L	SNP	13	13	0
L_F1529F	SNP_silent	13	13	0
L_F1665F	SNP_silent	13	13	0
L_F348F	SNP_silent	13	13	0
L_F635F	SNP_silent	13	13	0
L_F73Y	SNP	13	13	0
L_F760L	SNP	13	13	0
L_F788F	SNP_silent	13	13	0
L_G1089R	SNP	13	13	0
L_G1160G	SNP_silent	13	12	0
L_G1164G	SNP_silent	13	12	0
L_G1366G	SNP_silent	13	12	0
L_G1381G	SNP_silent	13	13	0
L_G149G	SNP_silent	13	13	0
L_G1578G	SNP_silent	13	13	0
L_G164G	SNP_silent	13	13	0
L_G2018G	SNP_silent	13	12	0
L_G415G	SNP_silent	13	13	0
L_G792G	SNP_silent	13	12	0
L_G871G	SNP_silent	13	13	0
L_G945G	SNP_silent	13	13	0
L_G972G	SNP_silent	13	13	0
L_H1378R	SNP	13	13	0
L_H1464H	SNP_silent	13	13	0
L_H652H	SNP_silent	13	13	0
L_I1264I	SNP_silent	13	12	0
L_I1380I	SNP_silent	13	13	0
L_I1457I	SNP_silent	13	13	0
L_I1857I	SNP_silent	13	13	0
L_I223I	SNP_silent	13	13	0
L_I281I	SNP_silent	13	13	0
L_I449I	SNP_silent	13	13	0
L_I717T	SNP	13	13	0
L_I969I	SNP_silent	13	13	0
L_K1063R	SNP	13	13	0
L_K1190K	SNP_silent	13	13	0
L_K1625K	SNP_silent	13	13	0
L_K1778R	SNP	13	13	0
L_K1785K	SNP_silent	13	13	0
L_K193K	SNP_silent	13	12	0
L_K2093E	SNP	13	12	0
L_K392K	SNP_silent	13	13	0
L_K570K	SNP_silent	13	13	0
L_K82K	SNP_silent	13	12	0
L_K846K	SNP_silent	13	13	0
L_K89K	SNP_silent	13	13	0
L_L1031L	SNP_silent	13	13	0
L_L1306L	SNP_silent	13	12	0
L_L136C	SNP	13	13	0
L_L1461L	SNP_silent	13	13	0
L_L1526L	SNP_silent	13	13	0
L_L1540L	SNP_silent	13	13	0
L_L1549L	SNP_silent	13	13	0
L_L1558L	SNP_silent	13	13	0
L_L1569M	SNP	13	13	0
L_L1594L	SNP_silent	13	13	0
L_L1599L	SNP_silent	13	13	0
L_L1669L	SNP_silent	13	12	0
L_L1673L	SNP_silent	13	13	0
L_L1742L	SNP_silent	13	13	0
L_L1771L	SNP_silent	13	12	0
L_L17S	SNP	13	13	0
L_L1824L	SNP_silent	13	13	0
L_L182L	SNP_silent	13	12	0
L_L1868L	SNP_silent	13	13	0
L_L1870L	SNP_silent	13	13	0
L_L1986L	SNP_silent	13	13	0
L_L2044R	SNP	13	12	0
L_L2069L	SNP_silent	13	12	0
L_L2127L	SNP_silent	13	13	0
L_L260L	SNP_silent	13	13	0
L_L276L	SNP_silent	13	13	0
L_L2L	SNP_silent	13	13	0
L_L319L	SNP_silent	13	13	0
L_L337L	SNP_silent	13	12	0
L_L429L	SNP_silent	13	12	0
L_L54L	SNP_silent	13	13	0
L_L596L	SNP_silent	13	12	0
L_L606L	SNP_silent	13	13	0
L_L638L	SNP_silent	13	13	0
L_L65L	SNP_silent	13	12	0
L_L679L	SNP_silent	13	13	0
L_L743L	SNP_silent	13	13	0
L_L864L	SNP_silent	13	13	0
L_L987L	SNP_silent	13	13	0
L_M93T	SNP	13	13	0
L_N1012N	SNP_silent	13	13	0
L_N1442N	SNP_silent	13	13	0
L_N1463N	SNP_silent	13	12	0
L_N1590D	SNP	13	13	0
L_N161K	SNP	13	13	0
L_N1752D	SNP	13	13	0
L_N1837N	SNP_silent	13	13	0
L_N1839D	SNP	13	13	0
L_N185N	SNP_silent	13	13	0
L_N2046N	SNP_silent	13	12	0
L_N2055D	SNP	13	13	0
L_N2114D	SNP	13	13	0
L_N307N	SNP_silent	13	12	0
L_N624N	SNP_silent	13	13	0
L_N817N	SNP_silent	13	12	0
L_N833N	SNP_silent	13	13	0
L_N996N	SNP_silent	13	13	0
L_P11P	SNP_silent	13	13	0
L_P1359P	SNP_silent	13	13	0
L_P1650P	SNP_silent	13	12	0
L_P1688P	SNP_silent	13	13	0
L_P264P	SNP_silent	13	12	0
L_P374P	SNP_silent	13	13	0
L_P474P	SNP_silent	13	13	0
L_P4P	SNP_silent	13	12	0
L_P741P	SNP_silent	13	12	0
L_P795P	SNP_silent	13	13	0
L_Q1085Q	SNP_silent	13	13	0
L_Q1316R	SNP	13	13	0
L_Q1666Q	SNP_silent	13	13	0
L_Q1916Q	SNP_silent	13	12	0
L_Q336Q	SNP_silent	13	12	0
L_Q354Q	SNP_silent	13	12	0
L_Q388Q	SNP_silent	13	12	0
L_Q400Q	SNP_silent	13	12	0
L_Q745R	SNP	13	13	0
L_R1051R	SNP_silent	13	13	0
L_R1191R	SNP_silent	13	13	0
L_R1322R	SNP_silent	13	13	0
L_R1424R	SNP_silent	13	12	0
L_R1749S	SNP	13	13	0
L_R1891R	SNP_silent	13	13	0
L_R2105G	SNP	13	13	0
L_R32R	SNP_silent	13	13	0
L_R545R	SNP_silent	13	13	0
L_R672W	SNP	13	13	0
L_R74K	SNP	13	13	0
L_R798R	SNP_silent	13	13	0
L_R908R	SNP_silent	13	13	0
L_R912R	SNP_silent	13	13	0
L_R970K	SNP	13	13	0
L_S1078N	SNP	13	13	0
L_S110S	SNP_silent	13	13	0
L_S1129S	SNP_silent	13	13	0
L_S127S	SNP_silent	13	12	0
L_S1341S	SNP_silent	13	13	0
L_S1501S	SNP_silent	13	13	0
L_S1571S	SNP_silent	13	13	0
L_S1627S	SNP_silent	13	12	0
L_S1654S	SNP_silent	13	13	0
L_S1698S	SNP_silent	13	13	0
L_S1727S	SNP_silent	13	12	0
L_S1769S	SNP_silent	13	13	0
L_S1814S	SNP_silent	13	13	0
L_S1852S	SNP_silent	13	13	0
L_S1863S	SNP_silent	13	13	0
L_S2072S	SNP_silent	13	12	0
L_S2120S	SNP_silent	13	13	0
L_S2125S	SNP_silent	13	13	0
L_S288S	SNP_silent	13	13	0
L_S343P	SNP	13	12	0
L_S40S	SNP_silent	13	12	0
L_S426S	SNP_silent	13	13	0
L_S609S	SNP_silent	13	13	0
L_S761S	SNP_silent	13	13	0
L_S87S	SNP_silent	13	13	0
L_S889S	SNP_silent	13	12	0
L_T1018K	SNP	13	13	0
L_T1236T	SNP_silent	13	13	0
L_T1275T	SNP_silent	13	13	0
L_T1328T	SNP_silent	13	13	0
L_T1331T	SNP_silent	13	13	0
L_T2015T	SNP_silent	13	13	0
L_T24A	SNP	13	13	0
L_T340T	SNP_silent	13	13	0
L_T568T	SNP_silent	13	13	0
L_T794T	SNP_silent	13	13	0
L_V1087V	SNP_silent	13	13	0
L_V1218M	SNP	13	13	0
L_V1256V	SNP_silent	13	13	0
L_V1321V	SNP_silent	13	13	0
L_V1327I	SNP	13	13	0
L_V1426V	SNP_silent	13	13	0
L_V1630A	SNP	13	13	0
L_V1714V	SNP_silent	13	13	0
L_V1755V	SNP_silent	13	12	0
L_V1919V	SNP_silent	13	12	0
L_V2047I	SNP	13	13	0
L_V212V	SNP_silent	13	13	0
L_V259I	SNP	13	13	0
L_V334V	SNP_silent	13	13	0
L_V611V	SNP_silent	13	12	0
L_V724I	SNP	13	13	0
L_V766I	SNP	13	13	0
L_V815I	SNP	13	13	0
L_V901V	SNP_silent	13	13	0
L_Y174Y	SNP_silent	13	12	0
L_Y1831Y	SNP_silent	13	13	0
L_Y1840Y	SNP_silent	13	12	0
L_Y242Y	SNP_silent	13	13	0
M_C11C	SNP_silent	13	13	0
M_D13D	SNP_silent	13	13	0
M_D196D	SNP_silent	13	12	0
M_G178C	SNP	13	13	0
M_G58E	SNP	13	13	0
M_G70R	SNP	13	13	0
M_K115K	SNP_silent	13	12	0
M_K160R	SNP	13	13	0
M_L116L	SNP_silent	13	13	0
M_L26P	SNP	13	13	0
M_L31L	SNP_silent	13	12	0
M_L41L	SNP_silent	13	13	0
M_L44L	SNP_silent	13	13	0
M_N10N	SNP_silent	13	13	0
M_N147D	SNP	13	13	0
M_Q161Q	SNP_silent	13	13	0
M_R165Q	SNP	13	13	0
M_R50M	SNP	13	13	0
M_V90I	SNP	13	13	0
M_V95V	SNP_silent	13	13	0
N_A46A	SNP_silent	13	13	0
N_D48D	SNP_silent	13	13	0
N_F355F	SNP_silent	13	12	0
N_G106D	SNP	13	13	0
N_G44G	SNP_silent	13	13	0
N_H307H	SNP_silent	13	13	0
N_I287I	SNP_silent	13	12	0
N_K112K	SNP_silent	13	13	0
N_K297K	SNP_silent	13	12	0
N_L381L	SNP_silent	13	12	0
N_N202N	SNP_silent	13	12	0
N_P135S	SNP	13	12	0
N_T42T	SNP_silent	13	13	0
P_A130T	SNP	13	13	0
P_A178A	SNP_silent	13	13	0
P_A188A	SNP_silent	13	13	0
P_A206A	SNP_silent	13	13	0
P_A267A	SNP_silent	13	13	0
P_D290D	SNP_silent	13	12	0
P_F5F	SNP_silent	13	13	0
P_G150G	SNP_silent	13	13	0
P_G246G	SNP_silent	13	12	0
P_G254G	SNP_silent	13	12	0
P_K139R	SNP	13	12	0
P_K211K	SNP_silent	13	13	0
P_K239K	SNP_silent	13	13	0
P_L153P	SNP	13	13	0
P_L223F	SNP	13	13	0
P_N270N	SNP_silent	13	13	0
P_N281D	SNP	13	13	0
P_P159S	SNP	13	13	0
P_P66L	SNP	13	13	0
P_Q147Q	SNP_silent	13	12	0
P_Q229Q	SNP_silent	13	13	0
P_Q40Q	SNP_silent	13	13	0
P_R252H	SNP	13	13	0
P_S271S	SNP_silent	13	12	0
P_S280A	SNP	13	13	0
P_S296S	SNP_silent	13	13	0
P_T177A	SNP	13	13	0
P_V197V	SNP_silent	13	12	0
P_Y213Y	SNP_silent	13	13	0
N_A166S	SNP	18	0	18
N_A280A	SNP_silent	18	0	18
N_A380A	SNP_silent	18	0	18
N_A3T	SNP	18	0	18
N_A52A	SNP_silent	18	0	18
N_A63A	SNP_silent	18	0	18
N_C194C	SNP_silent	18	0	18
N_C236C	SNP_silent	18	0	18
N_C40S	SNP	18	0	18
N_C71C	SNP_silent	18	0	18
N_D35D	SNP_silent	18	0	18
N_D362N	SNP	18	0	18
N_D378E	SNP	18	0	18
N_D384D	SNP_silent	18	0	18
N_E127E	SNP_silent	18	0	18
N_E20E	SNP_silent	18	0	17
N_E234E	SNP_silent	18	0	18
N_E267G	SNP	18	0	18
N_E348E	SNP_silent	18	0	18
N_E368D	SNP	18	0	18
N_E370E	SNP_silent	18	0	18
N_E403E	SNP_silent	18	0	18
N_E440E	SNP_silent	18	0	18
N_E82E	SNP_silent	18	0	18
N_F203F	SNP_silent	18	0	17
N_F350F	SNP_silent	18	0	18
N_G106N	SNP	18	0	17
N_G125G	SNP_silent	18	0	18
N_G244G	SNP_silent	18	0	18
N_G276G	SNP_silent	18	0	18
N_G351G	SNP_silent	18	0	18
N_G413G	SNP_silent	18	0	18
N_G414G	SNP_silent	18	0	18
N_H185H	SNP_silent	18	0	18
N_H288H	SNP_silent	18	0	18
N_I103I	SNP_silent	18	0	18
N_I249I	SNP_silent	18	0	18
N_K180K	SNP_silent	18	0	18
N_K29K	SNP_silent	18	0	17
N_K352K	SNP_silent	18	0	17
N_K417K	SNP_silent	18	0	18
N_L147L	SNP_silent	18	0	18
N_L17L	SNP_silent	18	0	18
N_L251L	SNP_silent	18	0	17
N_L292L	SNP_silent	18	0	18
N_L294L	SNP_silent	18	0	18
N_L43L	SNP_silent	18	0	18
N_M411I	SNP	18	0	18
N_N160N	SNP_silent	18	0	18
N_N164N	SNP_silent	18	0	18
N_N250N	SNP_silent	18	0	18
N_N303S	SNP	18	0	18
N_N436N	SNP_silent	18	0	18
N_P177P	SNP_silent	18	0	18
N_P275P	SNP_silent	18	0	18
N_P299P	SNP_silent	18	0	18
N_P335P	SNP_silent	18	0	18
N_P435P	SNP_silent	18	0	18
N_P47P	SNP_silent	18	0	18
N_Q156Q	SNP_silent	18	0	18
N_Q367Q	SNP_silent	18	0	17
N_R149R	SNP_silent	18	0	18
N_R290R	SNP_silent	18	0	18
N_R323R	SNP_silent	18	0	18
N_S198S	SNP_silent	18	0	18
N_S291S	SNP_silent	18	0	18
N_S301S	SNP_silent	18	0	18
N_S419S	SNP_silent	18	0	17
N_S447S	SNP_silent	18	0	17
N_S450P	SNP	18	0	17
N_S58S	SNP_silent	18	0	17
N_S72S	SNP_silent	18	0	18
N_T104T	SNP_silent	18	0	17
N_T199T	SNP_silent	18	0	18
N_T209T	SNP_silent	18	0	18
N_T243T	SNP_silent	18	0	18
N_T42S	SNP	18	0	18
N_V134I	SNP	18	0	18
N_V14V	SNP_silent	18	0	18
N_V23V	SNP_silent	18	0	18
N_V322V	SNP_silent	18	0	18
N_Y233Y	SNP_silent	18	0	18
N_Y53Y	SNP_silent	18	0	18
P_A16A	SNP_silent	18	0	17
P_D17D	SNP_silent	18	0	17
P_E33E	SNP_silent	18	0	17
P_G14G	SNP_silent	18	0	17
P_G41G	SNP_silent	18	0	17
P_I28I	SNP_silent	18	0	17
P_L18L	SNP_silent	18	0	17
P_N29A	SNP	18	0	17
P_R12R	SNP_silent	18	0	17
P_R30R	SNP_silent	18	0	17
P_V25V	SNP_silent	18	0	17

### Sheet: Catlle
protvar	varclass	max_freq	Arctic	Asian	Bats	Cosmopolitan	RAC-SK
G_A466V	SNP	12	12	0	0	0	0
G_E129E	SNP_silent	12	12	0	0	0	0
G_L16M	SNP	12	12	0	0	0	0
G_R481G	SNP	12	12	0	0	0	0
G_S223S	SNP_silent	12	11	0	0	0	0
G_V183I	SNP	12	12	0	0	0	0
L_C116C	SNP_silent	12	11	0	0	0	0
L_D1099D	SNP_silent	12	11	0	0	0	0
L_D119E	SNP	12	12	0	0	0	0
L_D1589D	SNP_silent	12	12	0	0	0	0
L_D35D	SNP_silent	12	11	0	0	0	0
L_F999F	SNP_silent	12	11	0	0	0	0
L_G342G	SNP_silent	12	11	0	0	0	0
L_G604G	SNP_silent	12	12	0	0	0	0
L_G742G	SNP_silent	12	11	0	0	0	0
L_H2137Q	SNP	12	12	0	0	0	0
L_I1591V	SNP	12	12	0	0	0	0
L_K1279K	SNP_silent	12	11	0	0	0	0
L_K2084K	SNP_silent	12	12	0	0	0	0
L_L1846L	SNP_silent	12	11	0	0	0	0
L_L249L	SNP_silent	12	11	0	0	0	0
L_N1141N	SNP_silent	12	12	0	0	0	0
L_S2132S	SNP_silent	12	11	0	0	0	0
L_S274S	SNP_silent	12	12	0	0	0	0
L_S420S	SNP_silent	12	12	0	0	0	0
L_V1189V	SNP_silent	12	12	0	0	0	0
L_V297V	SNP_silent	12	12	0	0	0	0
L_V830V	SNP_silent	12	12	0	0	0	0
L_Y988Y	SNP_silent	12	11	0	0	0	0
M_D145D	SNP_silent	12	11	0	0	0	0
M_P105P	SNP_silent	12	12	0	0	0	0
M_V157V	SNP_silent	12	11	0	0	0	0
N_F265F	SNP_silent	12	12	0	0	0	0
N_G320G	SNP_silent	12	12	0	0	0	0
N_M60L	SNP	12	12	0	0	0	0
N_R254R	SNP_silent	12	11	0	0	0	0
N_S237S	SNP_silent	12	11	0	0	0	0
N_S389S	SNP_silent	12	12	0	0	0	0
N_T407A	SNP	12	12	0	0	0	0
N_V229V	SNP_silent	12	12	0	0	0	0
P_A267G	SNP	12	12	0	0	0	0
P_C297S	SNP	12	12	0	0	0	0
P_D59D	SNP_silent	12	12	0	0	0	0
P_E165D	SNP	12	12	0	0	0	0
P_E198E	SNP_silent	12	12	0	0	0	0
P_G138G	SNP_silent	12	12	0	0	0	0
P_P134P	SNP_silent	12	11	0	0	0	0
P_S141S	SNP_silent	12	12	0	0	0	0
G_C226C	SNP_silent	4	0	4	0	0	0
G_G520S	SNP	4	0	4	0	0	0
G_G523K	SNP	4	0	4	0	0	0
G_I309I	SNP_silent	4	0	4	0	0	0
G_I382I	SNP_silent	4	0	4	0	0	0
G_K508R	SNP	4	0	4	0	0	0
G_L493P	SNP	4	0	4	0	0	0
G_Q396Q	SNP_silent	4	0	4	0	0	0
G_Q401H	SNP	4	0	4	0	0	0
G_Q505H	SNP	4	0	4	0	0	0
G_R369R	SNP_silent	4	0	4	0	0	0
G_R485R	SNP_silent	4	0	4	0	0	0
G_S157S	SNP_silent	4	0	4	0	0	0
G_S308T	SNP	4	0	4	0	0	0
G_S486A	SNP	4	0	4	0	0	0
G_S506N	SNP	4	0	4	0	0	0
G_T109M	SNP	4	0	4	0	0	0
G_T268I	SNP	4	0	4	0	0	0
G_Y187C	SNP	4	0	4	0	0	0
L_D1881D	SNP_silent	4	0	4	0	0	0
L_D1988D	SNP_silent	4	0	4	0	0	0
L_E148E	SNP_silent	4	0	4	0	0	0
L_E155E	SNP_silent	4	0	4	0	0	0
L_E1867E	SNP_silent	4	0	4	0	0	0
L_E314E	SNP_silent	4	0	4	0	0	0
L_E653E	SNP_silent	4	0	4	0	0	0
L_F163F	SNP_silent	4	0	4	0	0	0
L_G105G	SNP_silent	4	0	4	0	0	0
L_G142G	SNP_silent	4	0	4	0	0	0
L_H616H	SNP_silent	4	0	4	0	0	0
L_I1003I	SNP_silent	4	0	4	0	0	0
L_I1926I	SNP_silent	4	0	4	0	0	0
L_I1927I	SNP_silent	4	0	4	0	0	0
L_I2115L	SNP	4	0	4	0	0	0
L_I660V	SNP	4	0	4	0	0	0
L_K1624K	SNP_silent	4	0	4	0	0	0
L_K1778K	SNP_silent	4	0	4	0	0	0
L_K459K	SNP_silent	4	0	4	0	0	0
L_K701K	SNP_silent	4	0	4	0	0	0
L_L323S	SNP	4	0	4	0	0	0
L_L424I	SNP	4	0	4	0	0	0
L_N1839E	SNP	4	0	4	0	0	0
L_N800N	SNP_silent	4	0	4	0	0	0
L_P804P	SNP_silent	4	0	4	0	0	0
L_Q1786K	SNP	4	0	4	0	0	0
L_R1097R	SNP_silent	4	0	4	0	0	0
L_R1215K	SNP	4	0	4	0	0	0
L_R1511R	SNP_silent	4	0	4	0	0	0
L_R22R	SNP_silent	4	0	4	0	0	0
L_R369R	SNP_silent	4	0	4	0	0	0
L_R431K	SNP	4	0	4	0	0	0
L_S1638S	SNP_silent	4	0	4	0	0	0
L_S1711S	SNP_silent	4	0	4	0	0	0
L_S1745S	SNP_silent	4	0	4	0	0	0
L_S866S	SNP_silent	4	0	4	0	0	0
L_S902S	SNP_silent	4	0	4	0	0	0
L_T1304T	SNP_silent	4	0	4	0	0	0
L_T1617I	SNP	4	0	4	0	0	0
L_T436N	SNP	4	0	4	0	0	0
L_T612T	SNP_silent	4	0	4	0	0	0
L_T64A	SNP	4	0	4	0	0	0
L_V1653F	SNP	4	0	4	0	0	0
L_V1965M	SNP	4	0	4	0	0	0
L_V83L	SNP	4	0	4	0	0	0
L_V918V	SNP_silent	4	0	4	0	0	0
L_Y183Y	SNP_silent	4	0	4	0	0	0
L_Y1992Y	SNP_silent	4	0	4	0	0	0
L_Y419Y	SNP_silent	4	0	4	0	0	0
M_E108E	SNP_silent	4	0	4	0	0	0
M_E141E	SNP_silent	4	0	4	0	0	0
M_Q17H	SNP	4	0	4	0	0	0
M_R118R	SNP_silent	4	0	4	0	0	0
M_Y67Y	SNP_silent	4	0	4	0	0	0
N_G296G	SNP_silent	4	0	4	0	0	0
N_K38K	SNP_silent	4	0	4	0	0	0
N_L143L	SNP_silent	4	0	4	0	0	0
N_S91S	SNP_silent	4	0	4	0	0	0
N_T375T	SNP_silent	4	0	4	0	0	0
N_V379L	SNP	4	0	4	0	0	0
P_A241S	SNP	4	0	4	0	0	0
P_D235D	SNP_silent	4	0	4	0	0	0
P_G67N	SNP	4	0	4	0	0	0
P_I117I	SNP_silent	4	0	4	0	0	0
P_I286V	SNP	4	0	4	0	0	0
P_K71A	SNP	4	0	4	0	0	0
P_N135T	SNP	4	0	4	0	0	0
P_N292S	SNP	4	0	4	0	0	0
P_P134S	SNP	4	0	4	0	0	0
P_Q163Q	SNP_silent	4	0	4	0	0	0
P_R151K	SNP	4	0	4	0	0	0
P_R172R	SNP_silent	4	0	4	0	0	0
P_S140P	SNP	4	0	4	0	0	0
P_S217S	SNP_silent	4	0	4	0	0	0
P_T146T	SNP_silent	4	0	4	0	0	0
P_T149V	SNP	4	0	4	0	0	0
N_A433T	SNP	7	0	0	7	0	0
N_E268E	SNP_silent	7	0	0	7	0	0
N_G124G	SNP_silent	7	0	0	7	0	0
N_G142G	SNP_silent	7	0	0	7	0	0
N_G397S	SNP	7	0	0	7	0	0
N_I153I	SNP_silent	7	0	0	7	0	0
N_I257L	SNP	7	0	0	7	0	0
N_K112R	SNP	7	0	0	7	0	0
N_T190T	SNP_silent	7	0	0	7	0	0
N_T377A	SNP	7	0	0	7	0	0
N_V179A	SNP	7	0	0	7	0	0
N_V308V	SNP_silent	7	0	0	7	0	0
N_V379T	SNP	7	0	0	7	0	0
P_E42D	SNP	7	0	0	7	0	0
G_H491R	SNP	70	0	0	0	65	0
G_I412I	SNP_silent	70	0	0	0	67	0
G_I446V	SNP	70	0	0	0	70	0
G_T489T	SNP_silent	70	0	0	0	65	0
G_T522T	SNP_silent	70	0	0	0	67	0
P_A267A	SNP_silent	70	0	0	0	69	0
P_L153P	SNP	70	0	0	0	63	0
P_Q147Q	SNP_silent	70	0	0	0	66	0
N_A166S	SNP	11	0	0	0	0	11
N_A3T	SNP	11	0	0	0	0	11
N_D362N	SNP	11	0	0	0	0	11
N_E267G	SNP	11	0	0	0	0	11
N_E368D	SNP	11	0	0	0	0	11
N_F203F	SNP_silent	11	0	0	0	0	11
N_G244G	SNP_silent	11	0	0	0	0	11
N_I103I	SNP_silent	11	0	0	0	0	11
N_K5K	SNP_silent	11	0	0	0	0	11
N_L251L	SNP_silent	11	0	0	0	0	11
N_M411I	SNP	11	0	0	0	0	11
N_N264N	SNP_silent	11	0	0	0	0	10
N_N303S	SNP	11	0	0	0	0	11
N_S450P	SNP	11	0	0	0	0	10
N_V134I	SNP	11	0	0	0	0	11
N_V14V	SNP_silent	11	0	0	0	0	11

### Sheet: Human
protvar	varclass	max_freq	Africa-2	Arctic	Asian	Cosmopolitan	Indian-Sub
G_F14L	SNP	6	6	0	0	0	0
G_F8V	SNP	6	6	0	0	0	0
G_N375H	SNP	6	6	0	0	0	0
G_N484K	SNP	6	6	0	0	0	0
G_Q263R	SNP	6	6	0	0	0	0
G_Q4L	SNP	6	6	0	0	0	0
L_A121T	SNP	6	6	0	0	0	0
L_A2064A	SNP_silent	6	6	0	0	0	0
L_E52D	SNP	6	6	0	0	0	0
L_E753E	SNP_silent	6	6	0	0	0	0
L_F1057F	SNP_silent	6	6	0	0	0	0
L_F1850F	SNP_silent	6	6	0	0	0	0
L_H933Q	SNP	6	6	0	0	0	0
L_I2034I	SNP_silent	6	6	0	0	0	0
L_I868I	SNP_silent	6	6	0	0	0	0
L_K1007K	SNP_silent	6	6	0	0	0	0
L_K1624R	SNP	6	6	0	0	0	0
L_K315K	SNP_silent	6	6	0	0	0	0
L_M93I	SNP	6	6	0	0	0	0
L_N1463D	SNP	6	6	0	0	0	0
L_N241N	SNP_silent	6	6	0	0	0	0
L_N683D	SNP	6	6	0	0	0	0
L_S1019S	SNP_silent	6	6	0	0	0	0
L_S2091R	SNP	6	6	0	0	0	0
L_T1961A	SNP	6	6	0	0	0	0
L_T436A	SNP	6	6	0	0	0	0
L_V1644V	SNP_silent	6	6	0	0	0	0
L_Y61H	SNP	6	6	0	0	0	0
M_S185S	SNP_silent	6	6	0	0	0	0
N_F213Y	SNP	6	6	0	0	0	0
N_I111I	SNP_silent	6	6	0	0	0	0
P_E185E	SNP_silent	6	6	0	0	0	0
P_E240E	SNP_silent	6	6	0	0	0	0
P_K273R	SNP	6	6	0	0	0	0
P_K71E	SNP	6	6	0	0	0	0
P_L49L	SNP_silent	6	6	0	0	0	0
P_P159L	SNP	6	6	0	0	0	0
P_P66F	SNP	6	6	0	0	0	0
P_R164R	SNP_silent	6	6	0	0	0	0
P_Y128Y	SNP_silent	6	6	0	0	0	0
G_L16M	SNP	8	0	8	0	0	0
G_R481G	SNP	8	0	8	0	0	0
G_S321S	SNP_silent	8	0	8	0	0	0
L_D119E	SNP	8	0	8	0	0	0
L_D201E	SNP	8	0	8	0	0	0
L_E521E	SNP_silent	8	0	8	0	0	0
L_G454G	SNP_silent	8	0	8	0	0	0
L_G604G	SNP_silent	8	0	8	0	0	0
L_I1591V	SNP	8	0	8	0	0	0
L_K1486K	SNP_silent	8	0	8	0	0	0
L_L1061L	SNP_silent	8	0	8	0	0	0
L_N39N	SNP_silent	8	0	8	0	0	0
L_P129P	SNP_silent	8	0	8	0	0	0
L_Y893Y	SNP_silent	8	0	8	0	0	0
N_G320G	SNP_silent	8	0	8	0	0	0
N_M60L	SNP	8	0	8	0	0	0
P_A267G	SNP	8	0	8	0	0	0
P_C297S	SNP	8	0	8	0	0	0
P_E165D	SNP	8	0	8	0	0	0
P_E198E	SNP_silent	8	0	8	0	0	0
G_I382I	SNP_silent	13	0	0	13	0	0
G_K508R	SNP	13	0	0	12	0	0
G_V2I	SNP	13	0	0	13	0	0
M_G66G	SNP_silent	13	0	0	13	0	0
N_C85C	SNP_silent	13	0	0	13	0	0
N_G342G	SNP_silent	13	0	0	13	0	0
P_I117I	SNP_silent	13	0	0	13	0	0
L_D1733D	SNP_silent	14	0	0	0	14	0
L_K1778R	SNP	14	0	0	0	13	0
G_A241A	SNP_silent	4	0	0	0	0	4
G_C302C	SNP_silent	4	0	0	0	0	4
G_L453L	SNP_silent	4	0	0	0	0	4
G_R445L	SNP	4	0	0	0	0	4
L_C1504C	SNP_silent	4	0	0	0	0	4
L_D1589E	SNP	4	0	0	0	0	4
L_D787D	SNP_silent	4	0	0	0	0	4
L_E1120E	SNP_silent	4	0	0	0	0	4
L_E1906E	SNP_silent	4	0	0	0	0	4
L_F73I	SNP	4	0	0	0	0	4
L_I1502F	SNP	4	0	0	0	0	4
L_I1936I	SNP_silent	4	0	0	0	0	4
L_L789L	SNP_silent	4	0	0	0	0	4
L_N1049N	SNP_silent	4	0	0	0	0	4
L_N2046S	SNP	4	0	0	0	0	4
L_Q96Q	SNP_silent	4	0	0	0	0	4
L_R1058R	SNP_silent	4	0	0	0	0	4
L_S1198S	SNP_silent	4	0	0	0	0	4
L_S87A	SNP	4	0	0	0	0	4
L_T243T	SNP_silent	4	0	0	0	0	4
L_Y1825Y	SNP_silent	4	0	0	0	0	4
L_Y2124Y	SNP_silent	4	0	0	0	0	4
N_G306G	SNP_silent	4	0	0	0	0	4
N_V379I	SNP	4	0	0	0	0	4
P_I11L	SNP	4	0	0	0	0	4
P_K282R	SNP	4	0	0	0	0	4
P_S9G	SNP	4	0	0	0	0	4
P_T160M	SNP	4	0	0	0	0	4

### Sheet: Sheep
protvar	varclass	max_freq	Arctic	Cosmopolitan
G_A305A	SNP_silent	4	4	0
G_A466V	SNP	4	4	0
G_C43C	SNP_silent	4	4	0
G_D124D	SNP_silent	4	4	0
G_D160D	SNP_silent	4	4	0
G_D230D	SNP_silent	4	4	0
G_D256D	SNP_silent	4	4	0
G_E129E	SNP_silent	4	4	0
G_E286E	SNP_silent	4	4	0
G_E288E	SNP_silent	4	4	0
G_E430E	SNP_silent	4	4	0
G_E487K	SNP	4	4	0
G_E50E	SNP_silent	4	4	0
G_E88E	SNP_silent	4	4	0
G_F317F	SNP_silent	4	4	0
G_F379F	SNP_silent	4	4	0
G_G227G	SNP_silent	4	4	0
G_G240G	SNP_silent	4	4	0
G_G329G	SNP_silent	4	4	0
G_G376G	SNP_silent	4	4	0
G_G82G	SNP_silent	4	4	0
G_H322H	SNP_silent	4	4	0
G_I196I	SNP_silent	4	4	0
G_I287I	SNP_silent	4	4	0
G_I70I	SNP_silent	4	4	0
G_K102K	SNP_silent	4	4	0
G_K120K	SNP_silent	4	4	0
G_K243K	SNP_silent	4	4	0
G_K245K	SNP_silent	4	4	0
G_K269K	SNP_silent	4	4	0
G_K297R	SNP	4	4	0
G_K339K	SNP_silent	4	4	0
G_K361K	SNP_silent	4	4	0
G_K66K	SNP_silent	4	4	0
G_L16M	SNP	4	4	0
G_L204L	SNP_silent	4	4	0
G_L341L	SNP_silent	4	4	0
G_L364L	SNP_silent	4	4	0
G_L462I	SNP	4	4	0
G_L467L	SNP_silent	4	4	0
G_L470M	SNP	4	4	0
G_L57L	SNP_silent	4	4	0
G_M471I	SNP	4	4	0
G_N213N	SNP_silent	4	4	0
G_N45N	SNP_silent	4	4	0
G_N46N	SNP_silent	4	4	0
G_P202V	SNP	4	4	0
G_P22P	SNP_silent	4	4	0
G_P272P	SNP_silent	4	4	0
G_P413P	SNP_silent	4	4	0
G_P417P	SNP_silent	4	4	0
G_Q263P	SNP	4	4	0
G_R481G	SNP	4	4	0
G_S184S	SNP_silent	4	4	0
G_S223S	SNP_silent	4	4	0
G_S314S	SNP_silent	4	4	0
G_S321S	SNP_silent	4	4	0
G_S360S	SNP_silent	4	4	0
G_S463I	SNP	4	4	0
G_S58S	SNP_silent	4	4	0
G_S71S	SNP_silent	4	4	0
G_T147T	SNP_silent	4	4	0
G_T258T	SNP_silent	4	4	0
G_T311T	SNP_silent	4	4	0
G_T353T	SNP_silent	4	4	0
G_T496I	SNP	4	4	0
G_T79T	SNP_silent	4	4	0
G_V13A	SNP	4	4	0
G_V152I	SNP	4	4	0
G_V158V	SNP_silent	4	4	0
G_V183I	SNP	4	4	0
G_V229V	SNP_silent	4	4	0
G_V277V	SNP_silent	4	4	0
G_V460V	SNP_silent	4	4	0
G_V483G	SNP	4	4	0
G_V502S	SNP	4	4	0
G_V97V	SNP_silent	4	4	0
G_V9V	SNP_silent	4	4	0
L_*2143L	SNP	4	4	0
L_A1179A	SNP_silent	4	4	0
L_A1192A	SNP_silent	4	4	0
L_A121A	SNP_silent	4	4	0
L_A1230A	SNP_silent	4	4	0
L_A1239A	SNP_silent	4	4	0
L_A1246A	SNP_silent	4	4	0
L_A168A	SNP_silent	4	4	0
L_A1721V	SNP	4	4	0
L_A1842A	SNP_silent	4	4	0
L_A1882P	SNP	4	4	0
L_A197A	SNP_silent	4	4	0
L_A2064A	SNP_silent	4	4	0
L_A511A	SNP_silent	4	4	0
L_A759A	SNP_silent	4	4	0
L_A944A	SNP_silent	4	4	0
L_A973A	SNP_silent	4	4	0
L_C1093C	SNP_silent	4	4	0
L_C1132C	SNP_silent	4	4	0
L_C116C	SNP_silent	4	4	0
L_D1099D	SNP_silent	4	4	0
L_D119E	SNP	4	4	0
L_D1224N	SNP	4	4	0
L_D1282D	SNP_silent	4	4	0
L_D1367D	SNP_silent	4	4	0
L_D1589D	SNP_silent	4	4	0
L_D1619D	SNP_silent	4	4	0
L_D1705D	SNP_silent	4	4	0
L_D1720D	SNP_silent	4	4	0
L_D1792D	SNP_silent	4	4	0
L_D1797D	SNP_silent	4	4	0
L_D1942D	SNP_silent	4	4	0
L_D1954D	SNP_silent	4	4	0
L_D201E	SNP	4	4	0
L_D2056D	SNP_silent	4	4	0
L_D206D	SNP_silent	4	4	0
L_D2123D	SNP_silent	4	4	0
L_D248D	SNP_silent	4	4	0
L_D332D	SNP_silent	4	4	0
L_D35D	SNP_silent	4	4	0
L_D396D	SNP_silent	4	4	0
L_D533N	SNP	4	4	0
L_E1067E	SNP_silent	4	4	0
L_E1228E	SNP_silent	4	4	0
L_E1369E	SNP_silent	4	4	0
L_E1608E	SNP_silent	4	4	0
L_E1925E	SNP_silent	4	4	0
L_E192E	SNP_silent	4	4	0
L_E20E	SNP_silent	4	4	0
L_E2100K	SNP	4	4	0
L_E2113E	SNP_silent	4	4	0
L_E265E	SNP_silent	4	4	0
L_E296D	SNP	4	4	0
L_E467E	SNP_silent	4	4	0
L_E470E	SNP_silent	4	4	0
L_E521E	SNP_silent	4	4	0
L_E632E	SNP_silent	4	4	0
L_E962E	SNP_silent	4	4	0
L_E995G	SNP	4	4	0
L_F1057F	SNP_silent	4	4	0
L_F1405F	SNP_silent	4	4	0
L_F1665L	SNP	4	4	0
L_F1872F	SNP_silent	4	4	0
L_F1975F	SNP_silent	4	4	0
L_F1980F	SNP_silent	4	4	0
L_F2038F	SNP_silent	4	4	0
L_F326F	SNP_silent	4	4	0
L_F428L	SNP	4	4	0
L_F522F	SNP_silent	4	4	0
L_F999F	SNP_silent	4	4	0
L_G1138R	SNP	4	4	0
L_G1278G	SNP_silent	4	4	0
L_G1350G	SNP_silent	4	4	0
L_G139G	SNP_silent	4	4	0
L_G1402G	SNP_silent	4	4	0
L_G1429G	SNP_silent	4	4	0
L_G1581G	SNP_silent	4	4	0
L_G1618G	SNP_silent	4	4	0
L_G1704G	SNP_silent	4	4	0
L_G1708G	SNP_silent	4	4	0
L_G1855G	SNP_silent	4	4	0
L_G23G	SNP_silent	4	4	0
L_G291G	SNP_silent	4	4	0
L_G294G	SNP_silent	4	4	0
L_G342G	SNP_silent	4	4	0
L_G454G	SNP_silent	4	4	0
L_G539G	SNP_silent	4	4	0
L_G670G	SNP_silent	4	4	0
L_G742G	SNP_silent	4	4	0
L_G769G	SNP_silent	4	4	0
L_G91G	SNP_silent	4	4	0
L_G92G	SNP_silent	4	4	0
L_H1548H	SNP_silent	4	4	0
L_H2074H	SNP_silent	4	4	0
L_H2104Q	SNP	4	4	0
L_H2137Q	SNP	4	4	0
L_H321H	SNP_silent	4	4	0
L_H938H	SNP_silent	4	4	0
L_I1203I	SNP_silent	4	4	0
L_I12V	SNP	4	4	0
L_I1502I	SNP_silent	4	4	0
L_I1528I	SNP_silent	4	4	0
L_I1543I	SNP_silent	4	4	0
L_I1591V	SNP	4	4	0
L_I15I	SNP_silent	4	4	0
L_I1971I	SNP_silent	4	4	0
L_I2110I	SNP_silent	4	4	0
L_I2129I	SNP_silent	4	4	0
L_I273I	SNP_silent	4	4	0
L_I465I	SNP_silent	4	4	0
L_I468I	SNP_silent	4	4	0
L_I526I	SNP_silent	4	4	0
L_I549I	SNP_silent	4	4	0
L_I567I	SNP_silent	4	4	0
L_I801I	SNP_silent	4	4	0
L_I826I	SNP_silent	4	4	0
L_I868I	SNP_silent	4	4	0
L_I977I	SNP_silent	4	4	0
L_K1163K	SNP_silent	4	4	0
L_K1486K	SNP_silent	4	4	0
L_K1663R	SNP	4	4	0
L_K1785R	SNP	4	4	0
L_K1841K	SNP_silent	4	4	0
L_K1877K	SNP_silent	4	4	0
L_K1998K	SNP_silent	4	4	0
L_K200R	SNP	4	4	0
L_K2081K	SNP_silent	4	4	0
L_K2084K	SNP_silent	4	4	0
L_K2134R	SNP	4	4	0
L_K2139K	SNP_silent	4	4	0
L_K226K	SNP_silent	4	4	0
L_K333K	SNP_silent	4	4	0
L_K393K	SNP_silent	4	4	0
L_K421K	SNP_silent	4	4	0
L_K459R	SNP	4	4	0
L_K506K	SNP_silent	4	4	0
L_K541K	SNP_silent	4	4	0
L_K594K	SNP_silent	4	4	0
L_K621K	SNP_silent	4	4	0
L_K645K	SNP_silent	4	4	0
L_K772K	SNP_silent	4	4	0
L_K793K	SNP_silent	4	4	0
L_K980K	SNP_silent	4	4	0
L_L1015L	SNP_silent	4	4	0
L_L1023L	SNP_silent	4	4	0
L_L1028L	SNP_silent	4	4	0
L_L1037L	SNP_silent	4	4	0
L_L1061L	SNP_silent	4	4	0
L_L120L	SNP_silent	4	4	0
L_L1260L	SNP_silent	4	4	0
L_L1315L	SNP_silent	4	4	0
L_L133L	SNP_silent	4	4	0
L_L1358L	SNP_silent	4	4	0
L_L1458L	SNP_silent	4	4	0
L_L1503L	SNP_silent	4	4	0
L_L1551L	SNP_silent	4	4	0
L_L1699L	SNP_silent	4	4	0
L_L1734L	SNP_silent	4	4	0
L_L1835L	SNP_silent	4	4	0
L_L1846L	SNP_silent	4	4	0
L_L1885L	SNP_silent	4	4	0
L_L1955L	SNP_silent	4	4	0
L_L2000L	SNP_silent	4	4	0
L_L2017L	SNP_silent	4	4	0
L_L2049L	SNP_silent	4	4	0
L_L222L	SNP_silent	4	4	0
L_L249L	SNP_silent	4	4	0
L_L323L	SNP_silent	4	4	0
L_L38L	SNP_silent	4	4	0
L_L42L	SNP_silent	4	4	0
L_L490L	SNP_silent	4	4	0
L_L494L	SNP_silent	4	4	0
L_L556L	SNP_silent	4	4	0
L_L571L	SNP_silent	4	4	0
L_L577L	SNP_silent	4	4	0
L_L579L	SNP_silent	4	4	0
L_L583L	SNP_silent	4	4	0
L_L589L	SNP_silent	4	4	0
L_L628L	SNP_silent	4	4	0
L_L644L	SNP_silent	4	4	0
L_L668L	SNP_silent	4	4	0
L_L695L	SNP_silent	4	4	0
L_L709L	SNP_silent	4	4	0
L_L725L	SNP_silent	4	4	0
L_L773L	SNP_silent	4	4	0
L_L789L	SNP_silent	4	4	0
L_L835L	SNP_silent	4	4	0
L_L85M	SNP	4	4	0
L_L885L	SNP_silent	4	4	0
L_L886L	SNP_silent	4	4	0
L_L894L	SNP_silent	4	4	0
L_L961L	SNP_silent	4	4	0
L_L978L	SNP_silent	4	4	0
L_M1748V	SNP	4	4	0
L_N1141N	SNP_silent	4	4	0
L_N1208N	SNP_silent	4	4	0
L_N1280N	SNP_silent	4	4	0
L_N1694N	SNP_silent	4	4	0
L_N1716H	SNP	4	4	0
L_N1807N	SNP_silent	4	4	0
L_N1914N	SNP_silent	4	4	0
L_N1977N	SNP_silent	4	4	0
L_N2066N	SNP_silent	4	4	0
L_N255N	SNP_silent	4	4	0
L_N33N	SNP_silent	4	4	0
L_N39N	SNP_silent	4	4	0
L_N683N	SNP_silent	4	4	0
L_N730N	SNP_silent	4	4	0
L_P1116P	SNP_silent	4	4	0
L_P1223P	SNP_silent	4	4	0
L_P1258P	SNP_silent	4	4	0
L_P1287P	SNP_silent	4	4	0
L_P1474Q	SNP	4	4	0
L_P1521P	SNP_silent	4	4	0
L_P1823P	SNP_silent	4	4	0
L_P1903P	SNP_silent	4	4	0
L_P1985P	SNP_silent	4	4	0
L_P1994P	SNP_silent	4	4	0
L_P21S	SNP	4	4	0
L_P318P	SNP_silent	4	4	0
L_P437P	SNP_silent	4	4	0
L_P461P	SNP_silent	4	4	0
L_P503P	SNP_silent	4	4	0
L_P516P	SNP_silent	4	4	0
L_P519P	SNP_silent	4	4	0
L_P735P	SNP_silent	4	4	0
L_Q1048Q	SNP_silent	4	4	0
L_Q1301Q	SNP_silent	4	4	0
L_Q1677Q	SNP_silent	4	4	0
L_Q1958Q	SNP_silent	4	4	0
L_Q278Q	SNP_silent	4	4	0
L_Q311Q	SNP_silent	4	4	0
L_Q691Q	SNP_silent	4	4	0
L_Q857Q	SNP_silent	4	4	0
L_R1000K	SNP	4	4	0
L_R112R	SNP_silent	4	4	0
L_R114R	SNP_silent	4	4	0
L_R115K	SNP	4	4	0
L_R1215R	SNP_silent	4	4	0
L_R1235R	SNP_silent	4	4	0
L_R1247R	SNP_silent	4	4	0
L_R1362R	SNP_silent	4	4	0
L_R1420R	SNP_silent	4	4	0
L_R144R	SNP_silent	4	4	0
L_R1514R	SNP_silent	4	4	0
L_R165R	SNP_silent	4	4	0
L_R1808R	SNP_silent	4	4	0
L_R1871R	SNP_silent	4	4	0
L_R1911R	SNP_silent	4	4	0
L_R2077R	SNP_silent	4	4	0
L_R2108R	SNP_silent	4	4	0
L_R253R	SNP_silent	4	4	0
L_R312R	SNP_silent	4	4	0
L_R350G	SNP	4	4	0
L_R379R	SNP_silent	4	4	0
L_R413R	SNP_silent	4	4	0
L_R48G	SNP	4	4	0
L_R498R	SNP_silent	4	4	0
L_R520R	SNP_silent	4	4	0
L_R599R	SNP_silent	4	4	0
L_R62R	SNP_silent	4	4	0
L_R811R	SNP_silent	4	4	0
L_R984R	SNP_silent	4	4	0
L_S1042S	SNP_silent	4	4	0
L_S1050S	SNP_silent	4	4	0
L_S1095S	SNP_silent	4	4	0
L_S1145S	SNP_silent	4	4	0
L_S1147S	SNP_silent	4	4	0
L_S1168S	SNP_silent	4	4	0
L_S1194S	SNP_silent	4	4	0
L_S1254S	SNP_silent	4	4	0
L_S1265S	SNP_silent	4	4	0
L_S1332S	SNP_silent	4	4	0
L_S1345S	SNP_silent	4	4	0
L_S1372N	SNP	4	4	0
L_S1397S	SNP_silent	4	4	0
L_S1414S	SNP_silent	4	4	0
L_S1430S	SNP_silent	4	4	0
L_S1466S	SNP_silent	4	4	0
L_S1475S	SNP_silent	4	4	0
L_S1621S	SNP_silent	4	4	0
L_S1662S	SNP_silent	4	4	0
L_S1847S	SNP_silent	4	4	0
L_S2014S	SNP_silent	4	4	0
L_S2091S	SNP_silent	4	4	0
L_S2117S	SNP_silent	4	4	0
L_S2119T	SNP	4	4	0
L_S2132S	SNP_silent	4	4	0
L_S274S	SNP_silent	4	4	0
L_S293S	SNP_silent	4	4	0
L_S398S	SNP_silent	4	4	0
L_S420S	SNP_silent	4	4	0
L_S482S	SNP_silent	4	4	0
L_S495S	SNP_silent	4	4	0
L_S630S	SNP_silent	4	4	0
L_S649S	SNP_silent	4	4	0
L_S715S	SNP_silent	4	4	0
L_S754S	SNP_silent	4	4	0
L_S806S	SNP_silent	4	4	0
L_S923S	SNP_silent	4	4	0
L_S97A	SNP	4	4	0
L_T1052T	SNP_silent	4	4	0
L_T1133S	SNP	4	4	0
L_T118T	SNP_silent	4	4	0
L_T1204T	SNP_silent	4	4	0
L_T1304T	SNP_silent	4	4	0
L_T1538T	SNP_silent	4	4	0
L_T1617T	SNP_silent	4	4	0
L_T1680T	SNP_silent	4	4	0
L_T170T	SNP_silent	4	4	0
L_T1858T	SNP_silent	4	4	0
L_T2085T	SNP_silent	4	4	0
L_T2086T	SNP_silent	4	4	0
L_T243T	SNP_silent	4	4	0
L_T56T	SNP_silent	4	4	0
L_T64T	SNP_silent	4	4	0
L_T66T	SNP_silent	4	4	0
L_T832T	SNP_silent	4	4	0
L_V1115V	SNP_silent	4	4	0
L_V1144V	SNP_silent	4	4	0
L_V1189V	SNP_silent	4	4	0
L_V150V	SNP_silent	4	4	0
L_V1605V	SNP_silent	4	4	0
L_V1609V	SNP_silent	4	4	0
L_V1636V	SNP_silent	4	4	0
L_V1675V	SNP_silent	4	4	0
L_V1695V	SNP_silent	4	4	0
L_V1731V	SNP_silent	4	4	0
L_V1758V	SNP_silent	4	4	0
L_V1787V	SNP_silent	4	4	0
L_V179V	SNP_silent	4	4	0
L_V1974V	SNP_silent	4	4	0
L_V1979V	SNP_silent	4	4	0
L_V1982I	SNP	4	4	0
L_V2083V	SNP_silent	4	4	0
L_V2089I	SNP	4	4	0
L_V2099L	SNP	4	4	0
L_V297V	SNP_silent	4	4	0
L_V803V	SNP_silent	4	4	0
L_V830V	SNP_silent	4	4	0
L_Y1410Y	SNP_silent	4	4	0
L_Y1620Y	SNP_silent	4	4	0
L_Y1931Y	SNP_silent	4	4	0
L_Y268Y	SNP_silent	4	4	0
L_Y419Y	SNP_silent	4	4	0
L_Y438Y	SNP_silent	4	4	0
L_Y677Y	SNP_silent	4	4	0
L_Y737Y	SNP_silent	4	4	0
L_Y893Y	SNP_silent	4	4	0
M_C54C	SNP_silent	4	4	0
M_D126D	SNP_silent	4	4	0
M_D145D	SNP_silent	4	4	0
M_D29D	SNP_silent	4	4	0
M_E135E	SNP_silent	4	4	0
M_E149E	SNP_silent	4	4	0
M_F69F	SNP_silent	4	4	0
M_I164I	SNP_silent	4	4	0
M_K18K	SNP_silent	4	4	0
M_K60K	SNP_silent	4	4	0
M_K9R	SNP	4	4	0
M_L153L	SNP_silent	4	4	0
M_L33L	SNP_silent	4	4	0
M_N65N	SNP_silent	4	4	0
M_P105P	SNP_silent	4	4	0
M_P34P	SNP_silent	4	4	0
M_Q140Q	SNP_silent	4	4	0
M_R12R	SNP_silent	4	4	0
M_R167R	SNP_silent	4	4	0
M_R50L	SNP	4	4	0
M_R51K	SNP	4	4	0
M_S182S	SNP_silent	4	4	0
M_S46G	SNP	4	4	0
M_T16T	SNP_silent	4	4	0
M_V157V	SNP_silent	4	4	0
M_V39V	SNP_silent	4	4	0
M_V8V	SNP_silent	4	4	0
M_Y38Y	SNP_silent	4	4	0
N_A371T	SNP	4	4	0
N_C236C	SNP_silent	4	4	0
N_C40S	SNP	4	4	0
N_D115G	SNP	4	4	0
N_D35D	SNP_silent	4	4	0
N_D393E	SNP	4	4	0
N_D69D	SNP_silent	4	4	0
N_F205F	SNP_silent	4	4	0
N_F245F	SNP_silent	4	4	0
N_F265F	SNP_silent	4	4	0
N_F289F	SNP_silent	4	4	0
N_F349F	SNP_silent	4	4	0
N_G125G	SNP_silent	4	4	0
N_G227G	SNP_silent	4	4	0
N_G276G	SNP_silent	4	4	0
N_G320G	SNP_silent	4	4	0
N_G342G	SNP_silent	4	4	0
N_G413G	SNP_silent	4	4	0
N_H184H	SNP_silent	4	4	0
N_H431H	SNP_silent	4	4	0
N_I249I	SNP_silent	4	4	0
N_I33I	SNP_silent	4	4	0
N_I41I	SNP_silent	4	4	0
N_K263K	SNP_silent	4	4	0
N_K34K	SNP_silent	4	4	0
N_K352K	SNP_silent	4	4	0
N_K51K	SNP_silent	4	4	0
N_L122L	SNP_silent	4	4	0
N_L150L	SNP_silent	4	4	0
N_L206L	SNP_silent	4	4	0
N_L49L	SNP_silent	4	4	0
N_M60L	SNP	4	4	0
N_N443N	SNP_silent	4	4	0
N_P135P	SNP_silent	4	4	0
N_P177P	SNP_silent	4	4	0
N_Q277Q	SNP_silent	4	4	0
N_R149R	SNP_silent	4	4	0
N_R254R	SNP_silent	4	4	0
N_R415R	SNP_silent	4	4	0
N_S237S	SNP_silent	4	4	0
N_S389S	SNP_silent	4	4	0
N_S401S	SNP_silent	4	4	0
N_S447S	SNP_silent	4	4	0
N_T123T	SNP_silent	4	4	0
N_T252T	SNP_silent	4	4	0
N_T354T	SNP_silent	4	4	0
N_T407A	SNP	4	4	0
N_V226V	SNP_silent	4	4	0
N_V229V	SNP_silent	4	4	0
N_V322V	SNP_silent	4	4	0
N_V329V	SNP_silent	4	4	0
N_V379T	SNP	4	4	0
P_A13A	SNP_silent	4	4	0
P_A171T	SNP	4	4	0
P_A174V	SNP	4	4	0
P_A267V	SNP	4	4	0
P_C297S	SNP	4	4	0
P_D236D	SNP_silent	4	4	0
P_D253N	SNP	4	4	0
P_D59D	SNP_silent	4	4	0
P_E123E	SNP_silent	4	4	0
P_E165D	SNP	4	4	0
P_E185E	SNP_silent	4	4	0
P_E198E	SNP_silent	4	4	0
P_E240E	SNP_silent	4	4	0
P_E45E	SNP_silent	4	4	0
P_E79E	SNP_silent	4	4	0
P_G111G	SNP_silent	4	4	0
P_G41G	SNP_silent	4	4	0
P_G54K	SNP	4	4	0
P_G61K	SNP	4	4	0
P_G67G	SNP_silent	4	4	0
P_H57Q	SNP	4	4	0
P_I125I	SNP_silent	4	4	0
P_I205V	SNP	4	4	0
P_K144K	SNP_silent	4	4	0
P_K170K	SNP_silent	4	4	0
P_K242K	SNP_silent	4	4	0
P_K272K	SNP_silent	4	4	0
P_L184L	SNP_silent	4	4	0
P_L18L	SNP_silent	4	4	0
P_L195L	SNP_silent	4	4	0
P_L230L	SNP_silent	4	4	0
P_L91L	SNP_silent	4	4	0
P_L92L	SNP_silent	4	4	0
P_N29N	SNP_silent	4	4	0
P_N65G	SNP	4	4	0
P_P134P	SNP_silent	4	4	0
P_P161S	SNP	4	4	0
P_P181P	SNP_silent	4	4	0
P_P258P	SNP_silent	4	4	0
P_Q103Q	SNP_silent	4	4	0
P_Q120Q	SNP_silent	4	4	0
P_Q82L	SNP	4	4	0
P_R55R	SNP_silent	4	4	0
P_R78R	SNP_silent	4	4	0
P_S166S	SNP_silent	4	4	0
P_S63P	SNP	4	4	0
P_T160I	SNP	4	4	0
P_V102V	SNP_silent	4	4	0
P_V122V	SNP_silent	4	4	0
P_V247V	SNP_silent	4	4	0
P_V266L	SNP	4	4	0
P_V72Q	SNP	4	4	0
P_Y77C	SNP	4	4	0
G_A344A	SNP_silent	7	0	7
G_D285D	SNP_silent	7	0	7
G_E343E	SNP_silent	7	0	7
G_I412I	SNP_silent	7	0	7
G_I446V	SNP	7	0	7
G_S501S	SNP_silent	7	0	7
G_S518S	SNP_silent	7	0	7
G_T225T	SNP_silent	7	0	7
G_T522T	SNP_silent	7	0	7
L_A1423A	SNP_silent	7	0	7
L_A1682A	SNP_silent	7	0	7
L_A1882A	SNP_silent	7	0	7
L_A573A	SNP_silent	7	0	7
L_A582A	SNP_silent	7	0	7
L_D1417D	SNP_silent	7	0	7
L_D1691D	SNP_silent	7	0	7
L_D1733D	SNP_silent	7	0	7
L_D692D	SNP_silent	7	0	7
L_E1479E	SNP_silent	7	0	7
L_E2098E	SNP_silent	7	0	7
L_E995E	SNP_silent	7	0	7
L_F1013F	SNP_silent	7	0	7
L_F1036F	SNP_silent	7	0	7
L_F1337F	SNP_silent	7	0	7
L_F1665F	SNP_silent	7	0	7
L_F635F	SNP_silent	7	0	7
L_G1164G	SNP_silent	7	0	7
L_G1381G	SNP_silent	7	0	7
L_G1681G	SNP_silent	7	0	7
L_G792G	SNP_silent	7	0	7
L_G972G	SNP_silent	7	0	7
L_H652H	SNP_silent	7	0	7
L_I1264I	SNP_silent	7	0	7
L_K1785K	SNP_silent	7	0	7
L_K193K	SNP_silent	7	0	7
L_K846K	SNP_silent	7	0	7
L_L1549L	SNP_silent	7	0	7
L_L1569M	SNP	7	0	7
L_L1669L	SNP_silent	7	0	7
L_L1742L	SNP_silent	7	0	7
L_L2127L	SNP_silent	7	0	7
L_L319L	SNP_silent	7	0	7
L_L337L	SNP_silent	7	0	7
L_L596L	SNP_silent	7	0	7
L_L638L	SNP_silent	7	0	7
L_L743L	SNP_silent	7	0	7
L_N1442N	SNP_silent	7	0	7
L_N624N	SNP_silent	7	0	7
L_N996N	SNP_silent	7	0	7
L_P11P	SNP_silent	7	0	7
L_P1688P	SNP_silent	7	0	7
L_P264P	SNP_silent	7	0	7
L_P795P	SNP_silent	7	0	7
L_R1322R	SNP_silent	7	0	7
L_R1424R	SNP_silent	7	0	7
L_R1891R	SNP_silent	7	0	7
L_R32R	SNP_silent	7	0	7
L_R970K	SNP	7	0	7
L_S1341S	SNP_silent	7	0	7
L_S1571S	SNP_silent	7	0	7
L_S1727S	SNP_silent	7	0	7
L_S1852S	SNP_silent	7	0	7
L_S2072S	SNP_silent	7	0	7
L_S889S	SNP_silent	7	0	7
L_T340T	SNP_silent	7	0	7
L_Y242Y	SNP_silent	7	0	7
M_K115K	SNP_silent	7	0	7
M_L99L	SNP_silent	7	0	7
M_R50M	SNP	7	0	7
N_A331A	SNP_silent	7	0	7
N_D48D	SNP_silent	7	0	7
N_G155G	SNP_silent	7	0	7
N_H420H	SNP_silent	7	0	7
N_N202N	SNP_silent	7	0	7
N_P135S	SNP	7	0	7
N_V230V	SNP_silent	7	0	7
N_V379V	SNP_silent	7	0	7
P_A267A	SNP_silent	7	0	7
P_F209F	SNP_silent	7	0	7
P_G246G	SNP_silent	7	0	7
P_G54R	SNP	7	0	7
P_I11I	SNP_silent	7	0	7
P_K139R	SNP	7	0	7
P_K239K	SNP_silent	7	0	7
P_N281D	SNP	7	0	7
P_Q275Q	SNP_silent	7	0	7
P_S271S	SNP_silent	7	0	7

### Sheet: Clade-defining
Protein Variant	Maximum Freq.	Africa-2		Protein Variant	Maximum Freq.	Indian-Sub		Protein Variant	Maximum Freq.	RAC-SK		Protein Variant	Maximum Freq.	Africa-3		Protein Variant	Maximum Freq.	Arctic		Protein Variant	Maximum Freq.	Bats		Protein Variant	Maximum Freq.	Asian
G_N375H	45	45		G_R445L	6	6		N_A166S	32	32		G_P386S	3	3		G_L16M	79	78		N_I257L	14	14		L_L424I	87	83
G_N484K	45	44		L_F73	6	6		N_D362N	32	32		G_V181L	3	3		N_M60L	79	79		P_E42D	14	13
G_Q263R	45	44		L_I1502F	6	6		N_E267G	32	32		L_E673G	3	3		P_A267G	79	74
L_E52D	45	41		L_L1503	6	6		N_E368D	32	32		L_I358I	3	3
L_M93I	45	44		L_S1501	6	6		N_M411I	32	32		N_D88N	3	3
L_N683D	45	44		L_S87A	6	6		N_N303S	32	32		N_L108I	3	3
L_T1961A	45	45		P_I11L	6	6
L_T436A	45	45		P_S9G	6	6
M_L4	45	44		P_T160M	6	6
M_N2	45	44
N_F213Y	45	45
P_P159L	45	42
