## Supplementary material for "Identification of clade-defining single nucleotide polymorphisms for improved rabies virus surveillance": S8 File Cosmopolitan subclade.csv

Number of mutations	Sub-clade Name	Maximum Frequency clade	Observed Frequency	Protein Variant
1	Cosmopolitan AF1b	165	162	G_C208C
2	Cosmopolitan AF1b	165	155	G_L279M
3	Cosmopolitan AF1b	165	162	L_A1136T
4	Cosmopolitan AF1b	165	163	L_A162A
5	Cosmopolitan AF1b	165	158	L_A2138P
6	Cosmopolitan AF1b	165	162	L_A879A
7	Cosmopolitan AF1b	165	159	L_I1806V
8	Cosmopolitan AF1b	165	163	L_I1843I
9	Cosmopolitan AF1b	165	161	L_M1172V
10	Cosmopolitan AF1b	165	162	L_S878N
11	Cosmopolitan AF1b	165	165	M_I142I
12	Cosmopolitan AF1b	165	163	M_I168L
13	Cosmopolitan AF1b	165	161	M_S46S
14	Cosmopolitan AF1b	165	159	N_T407T
15	Cosmopolitan AF1b	165	152	P_D289D
16	Cosmopolitan AF1b	165	161	P_R260R
1	Cosmopolitan CA2	76	76	G_Y459Y
2	Cosmopolitan CA2	76	76	L_A1651A
3	Cosmopolitan CA2	76	72	L_D2123D
4	Cosmopolitan CA2	76	76	L_D712D
5	Cosmopolitan CA2	76	75	L_G57G
6	Cosmopolitan CA2	76	75	L_H1117H
7	Cosmopolitan CA2	76	76	L_I892I
8	Cosmopolitan CA2	76	75	L_N1732N
9	Cosmopolitan CA2	76	76	L_N2107N
10	Cosmopolitan CA2	76	76	L_Q727Q
11	Cosmopolitan CA2	76	76	L_S1155S
12	Cosmopolitan CA2	76	75	P_H57N
13	Cosmopolitan CA2	76	76	P_I44I
14	Cosmopolitan CA2	76	70	P_K272K
1	Cosmopolitan ME1a	43	43	L_D1360D
2	Cosmopolitan ME1a	43	41	L_K440K
3	Cosmopolitan ME1a	43	43	L_N1837D
4	Cosmopolitan ME1a	43	43	L_P1353P
5	Cosmopolitan ME1a	43	43	L_Q275L
6	Cosmopolitan ME1a	43	43	L_R1664K
7	Cosmopolitan ME1a	43	42	N_E82E
8	Cosmopolitan ME1a	43	43	N_I246I
9	Cosmopolitan ME1a	43	43	P_G67S
10	Cosmopolitan ME1a	43	43	P_I126I
1	Cosmopolitan ME2	21	21	L_G1045G
2	Cosmopolitan ME2	21	21	L_P1092H
3	Cosmopolitan ME2	21	21	L_S2070S
4	Cosmopolitan ME2	21	21	L_T1304T
5	Cosmopolitan ME2	21	21	L_V1787I
6	Cosmopolitan ME2	21	21	N_I269I
1	Cosmopolitan NEE	16	16	L_E1336D
2	Cosmopolitan NEE	16	16	L_E296D
3	Cosmopolitan NEE	16	16	L_I1214V
4	Cosmopolitan NEE	16	15	L_K315Q
5	Cosmopolitan NEE	16	16	L_S1790Y
6	Cosmopolitan NEE	16	16	L_V157I
7	Cosmopolitan NEE	16	16	N_D115G
8	Cosmopolitan NEE	16	16	N_G227G
9	Cosmopolitan NEE	16	16	N_R423R
10	Cosmopolitan NEE	16	16	P_T149P
1	Cosmopolitan AF1a	14	14	N_E27E
1	Cosmopolitan AM2a	9	9	G_G95G
2	Cosmopolitan AM2a	9	9	G_H39H
3	Cosmopolitan AM2a	9	9	L_A1239A
4	Cosmopolitan AM2a	9	9	L_G1429G
5	Cosmopolitan AM2a	9	9	L_I1999I
6	Cosmopolitan AM2a	9	9	L_N1565T
7	Cosmopolitan AM2a	9	9	P_P161H
8	Cosmopolitan AM2a	9	9	P_S168P
9	Cosmopolitan AM2a	9	9	P_S187T
1	Cosmopolitan CA1	9	9	L_I300I
2	Cosmopolitan CA1	9	9	L_N1565S
3	Cosmopolitan CA1	9	9	L_Y661Y
4	Cosmopolitan CA1	9	9	N_N388H
5	Cosmopolitan CA1	9	9	P_K154L
1	Cosmopolitan AF4	6	6	G_L462V
2	Cosmopolitan AF4	6	6	G_P488Y
3	Cosmopolitan AF4	6	6	L_C290C
4	Cosmopolitan AF4	6	6	L_C678C
5	Cosmopolitan AF4	6	6	L_D1797D
6	Cosmopolitan AF4	6	6	L_E16E
7	Cosmopolitan AF4	6	6	L_F1665S
8	Cosmopolitan AF4	6	6	L_H1949H
9	Cosmopolitan AF4	6	6	L_I1003I
10	Cosmopolitan AF4	6	6	L_I30I
11	Cosmopolitan AF4	6	6	L_K1182K
12	Cosmopolitan AF4	6	6	L_N1623S
13	Cosmopolitan AF4	6	6	L_Q640H
14	Cosmopolitan AF4	6	6	L_R2032R
15	Cosmopolitan AF4	6	6	L_S1397P
16	Cosmopolitan AF4	6	6	L_S1621S
17	Cosmopolitan AF4	6	6	L_V1675V
18	Cosmopolitan AF4	6	6	L_V1695A
19	Cosmopolitan AF4	6	6	L_V1783I
20	Cosmopolitan AF4	6	6	L_V1827I
21	Cosmopolitan AF4	6	6	L_Y419Y
22	Cosmopolitan AF4	6	6	L_Y61Y
23	Cosmopolitan AF4	6	6	L_Y786Y
24	Cosmopolitan AF4	6	6	M_P34P
25	Cosmopolitan AF4	6	6	N_G414G
26	Cosmopolitan AF4	6	6	N_V379L
27	Cosmopolitan AF4	6	6	P_M69V
1	Cosmopolitan	5	5	L_K993K
2	Cosmopolitan	5	5	L_V297I
3	Cosmopolitan	5	5	L_Y280Y
4	Cosmopolitan	5	5	N_A232A
5	Cosmopolitan	5	5	N_H336H
